# The Human Gut Cell Atlas v1.0: A Unified, Community-Built Reference of Cellular Diversity Across the Gut

**DOI:** 10.64898/2026.10.09.753994

**Authors:** Kyle Kimler, Christopher Lance, Balazs Bohar, Abdalla Ahmed, Ran Zhou, Raquel Bartolome-Casado, Victoria Gudino, Ricardo O. Ramirez Flores, Fredrik V. Junghus, Urs M. Morbe, Diana Domanska, Michaela F. Mueller, Madelyn R. Moy, Angela Sanzo-Machuca, Marton Olbei, Batuhan Cakir, Benjamin Weinert, Benjamin M. Frey, Michael Glinka, Tobi Alegbe, Duy Pham, Joshua de Sousa Casal, Alexander V. Predeus, Alexandre Denadai-Souza, Francesca Perrone, Hyun Chang Lee, Sushma Chowdary Maddipatla, David Rogers, Mary K. Futey, Arsenios Chatzigeorgiou, Ida Zucchi, Jasmine Belfiore, Lucia Robson, Agne Antanaviciute, Daniel B. Rainbow, Tatiana A. Karakasheva, Richard Baldock, Derek Houghton, Vladimir A. Shitov, Chenchen Zhu, Chloe Hyun-Jung Lee, Elva Maria Novoa-del-Toro, Sara Kimler, Anna Hupalowska, Guy E. Boeckxstaens, Eugene C. Butcher, Lori A. Coburn, Shahida Din, Jellert T. Gaublomme, Narayanan Kasthuri, Bartha M. Knoppers, Dermot P. B. McGovern, Jeffrey R. Moffitt, Andreas E. Moor, Peng Qiu, Keith T. Wilson, the Helmsley Gut Cell Atlas Crohn’s Disease Consortium, Candace M. Cham, Eugene B. Chang, Can Ergen, Donna L. Farber, Mennatallah Ghouraba, Jason Koval, Christopher J. Lengner, Michal Mark, David T. Rubin, Peter A. Sims, Steven B. Wells, Bingqing Xie, Nir Yosef, Yusen Zhou, David Fawkner-Corbett, Thomas M. Fenton, Scott T. Magness, Shalev Itzkovitz, Monika Krzak, Rebecca E McIntyre, Adrienne Luoma, Gregory J. Wickham, Joseph Burclaff, Shengbao Suo, Liza Konnikova, Keith Alexander Breau, Weihong Gu, Espen S Baekkevold, the Human Cell Atlas Gut Bionetwork, D Leland Taylor, Joanne L. Jones, John W. Hickey, Carl A Anderson, Tim Raine, Julio Saez-Rodriguez, Sebastian Pott, Irene Papatheodorou, David J Adams, Alison Simmons, Albert Burger, Tamas Korcsmaros, Mark J Arends, Anindita Basu, Kathryn E. Hamilton, William W. Agace, David Osumi-Sutherland, Kylie R. James, Amanda J. Oliver, Rasa Elmentaite, Michael P. Snyder, Sarah A. Teichmann, John Randell, Azucena Salas, Fabian J. Theis, Malte D. Luecken, Daniel Kotlarz, Matthias Zilbauer, Jose Ordovas-Montanes

## Abstract

Single-cell RNA-sequencing (scRNA-seq) studies have transformed our understanding of cellular diversity in the human intestine, but differences in anatomical sampling, experimental processing and cell-type nomenclature limit comparison across datasets. Here, we present the Human Gut Cell Atlas (HGCA) V1, a community-curated reference of 944,390 healthy and disease-adjacent intestinal cells from 502 samples, 265 donors and 24 landmark studies, linked to detailed anatomical, clinical, and technical metadata. As this metadata is of critical importance to human biology, we developed MetaManager, an open source data management framework for standardized metadata collection and tracking. A five-level consensus taxonomy resolves 94 homeostatic cell identities and enables transferrable, high-resolution annotation of new gut datasets. By assembling cell identity, sampling metadata, and independent spatial validation, intestinal segment and radial tissue depth were revealed to systematically shape cellular composition and transcriptional state, enabling inference of the presence of sampling-dependent tissue niches, including lymphoid follicles. Reference mapping accurately and rapidly recovered cohort-level Crohn’s disease and treatment signatures without *de novo* annotation, while mapping human intestinal organoids quantified cell-type-specific identity, regional specification, maturation, and transcriptional fidelity to native tissue. The HGCA V1 provides a standardized cellular, anatomical coordinate, and metadata system for reproducible, high-quality analysis of intestinal biology across healthy tissue, disease-associated remodelling, and experimental models, providing a continuously evolving community reference for cumulative discovery in human intestinal biology.
