## Supplemental Table 1: Datasets for "The Human Gut Cell Atlas v1.0: A Unified, Community-Built Reference of Cellular Diversity Across the Gut"

### Sheet: Sheet 1 - SuppTable_HGCA_v1_dat
SuppTable_HGCA_v1_datasets
Dataset ID	Study	Publication title	Year	Journal	DOI	Study PI / lab	Institute	Assay	Suspension type	Sample collection method	Sample source	Anatomical regions (in HGCA v1)	Radial layers (in HGCA v1)	Donor age ranges (years)	Sampled-site condition	Disease ontology terms (cells retained)	Donors (n)	Samples (n)	Cells (n)	Reference genome	Alignment software	Gene annotation version	Provenance	Notes
ArendsHelmsley	ArendsHelmsley (unpublished / consortium contributed)	Arends Lab Helmsley Gut Cell Atlas dataset (unpublished)				Arends, M. J.	Edinburgh University	10X 3' v2	cell	surgical resection	surgical donor	ileum	EPI_LP_MUSC	60-69; 70-79	healthy	normal	4	4	18690	GRCh38	cellranger_7.1.0	v98	Consortium contributed (Helmsley / HCA Gut)
BasuHelmsley	BasuHelmsley (unpublished / consortium contributed)	Basu Lab Helmsley Gut Cell Atlas dataset (unpublished)				Basu, A.	University of Chicago	10X 3' v3	cell	biopsy	surgical donor	colon; ileum	WM	30-39; 40-49; 50-59; 60-69; 70-79	healthy	normal	14	27	103385	GRCh38	cellranger 7.0.1	v98	Consortium contributed (Helmsley / HCA Gut)	none
Burclaff2022	Burclaff2022; Cellular and Molecular Gastroenterology and Hepatology	A Proximal-to-Distal Survey of Healthy Adult Human Small Intestine and Colon Epithelium by Single-Cell Transcriptomics	2022	Cellular and Molecular Gastroenterology and Hepatology	10.1016/j.jcmgh.2022.02.007	Magness, S.	University of North Carolina at Chapel Hill	10X 3' v3	cell	surgical resection	postmortem donor	colon; duodenum; ileum; jejunum	EPI	20-29; 40-49; 50-59	healthy	normal	3	18	10389	GRCh38	cellranger_4.0.0	v104	Published study	Antibody hashtagging was used to computationally separate each cell's region of orgin after sequencing
Dominguez2022	Dominguez2022; Science	Cross-tissue immune cell analysis reveals tissue-specific features in humans	2022	Science	10.1126/science.abl5197	Teichmann, S. A.	University of Cambridge, UK	10X 5' v1	cell	surgical resection	living organ donor	accessory; duodenum; ileum	EPI_LP_MUSC	50-59; 60-69	healthy	normal	4	6	1494	GRCh38	cellranger_6.1.1	v98	Published study
Egozi2023	Egozi2023; PLOS Biology	Single-cell atlas of the human neonatal small intestine affected by necrotizing enterocolitis	2023	PLOS Biology	10.1371/journal.pbio.3002124	Konnikova, L.	University of Pittsburgh	10X 3' v3	cell	surgical resection	surgical donor	ileum	EPI_LP	0-9	adjacent	necrotizing enterocolitis; unknown	2	2	106	GRCh38	cellranger_4.0.0	v98	Published study
Elmentaite2020	Elmentaite2020; Nature	Cells of the human intestinal tract mapped across space and time	2021	Nature	10.1038/s41586-021-03852-1	Teichmann, S. A.	HDBR	10X 3' v2	cell	biopsy; surgical resection	living organ donor; postmortem donor; surgical donor	accessory; colon; duodenum; ileum; jejunum; mesentery	EPI_LP; EPI_LP_MUSC	0-9; 10-19; 20-29; 40-49; 50-59; 60-69; 70-79	healthy	normal	15	74	59884	GRCh38-2020-A	STARsolo_2.7.10a_alpha_220818	v98	Published study	re-aligned by PanGI
HamiltonHelmsley	HamiltonHelmsley (2026); Cellular and Molecular Gastroenterology and Hepatology	An Epigenetic Basis for Sustained Inflammatory Epithelial Progenitor Cell States in Crohn’s Disease	2026	Cellular and Molecular Gastroenterology and Hepatology	10.1016/j.jcmgh.2025.101665	Hamilton, K. E. / Karakasheva, T.	CHOP	10X 3' v3	cell	biopsy	surgical donor	colon	EPI; LP	0-9; 10-19; 20-29; 30-39; 40-49; 50-59	healthy	normal	23	40	48760	GRCh38	cell_ranger_3.1.0	v98	Consortium contributed (Helmsley / HCA Gut); now published
He2020	He2020; Genome Biology	Single-cell transcriptome profiling of an adult human cell atlas of 15 major organs	2020	Genome Biology	10.1186/s13059-020-02210-0	Guo, Z.	Sun Yat-sen University Cancer Center	10X 5' v1	cell	surgical resection	living organ donor; postmortem donor	accessory; colon; mesentery	EPI_LP_MUSC	30-39	healthy	normal	1	3	12315	GRCh38	cell ranger 3.0.1	v98	Published study
Huang2019	Huang2019; Cell	Mucosal Profiling of Pediatric-Onset Colitis and IBD Reveals Common Pathogenics and Therapeutic Pathways	2019	Cell	10.1016/j.cell.2019.10.027	Zhang, Y.	Guangzhou Medical University	10X 5' v3	cell	biopsy	surgical donor	colon	EPI_LP	0-9; 10-19	healthy	normal	2	6	20869	GRCh38	cellranger_2.1.1	v98	Published study
Jaeger2021	Jaeger2021; Nature Communications	Single-cell analyses of Crohn’s disease tissues reveal intestinal intraepithelial T cells heterogeneity and altered subset distributions	2021	Nature Communications	10.1038/s41467-021-22164-6	Colonna, M.	WashU	10X 3' v2	cell	surgical resection	surgical donor	ileum	EPI; LP	50-59; 70-79	adjacent	colorectal cancer; polyposis	2	4	19072	GRCh38	STAR	Ensembl	Published study
James2020_3p	James2020; Nature Immunology	Distinct microbial and immune niches of the human colon	2020	Nature Immunology	10.1038/s41590-020-0602-z	Teichmann, S. A.	University of Cambridge	10X 3' v2	cell	surgical resection	living organ donor; postmortem donor	accessory; colon; mesentery	EPI_LP_MUSC	40-49; 50-59; 60-69	healthy	normal	3	23	28571	GRCh38	CellRanger	v98	Published study
James2020_5p	James2020; Nature Immunology	Distinct microbial and immune niches of the human colon	2020	Nature Immunology	10.1038/s41590-020-0602-z	Teichmann, S. A.	University of Cambridge	10X 5' v2	cell	surgical resection	living organ donor; postmortem donor	accessory; colon; mesentery	EPI_LP_MUSC	60-69	healthy	normal	1	4	4599	GRCh38	CellRanger	v98	Published study
Kinchen2018	Kinchen2018; Cell	Structural Remodeling of the Human Colonic Mesenchyme in Inflammatory Bowel Disease	2018	Cell	10.1016/j.cell.2018.08.067	Simmons, A.	John Radcliffe Hospital	10X 3' v2	cell	biopsy	surgical donor	colon	EPI_LP	50-59; 60-69	healthy	normal	2	2	8187	GRCh38	STARsolo_2.7.10a_alpha_220818	v98	Published study
Kong2023_v2	Kong2023; Immunity	The landscape of immune dysregulation in Crohn’s disease revealed through single-cell transcriptomic profiling in the ileum and colon	2023	Immunity	10.1016/j.immuni.2023.01.002	Xavier, R. J.	Mass General Hospital	10X 3' v2	cell	biopsy	surgical donor	ileum	EPI; EPI_LP; LP	40-49; 50-59; 60-69	adjacent; healthy	Crohn disease; normal	5	14	17037	GRCh38	CellRanger_v3.0.2	v98	Published study
Kong2023_v3	Kong2023; Immunity	The landscape of immune dysregulation in Crohn’s disease revealed through single-cell transcriptomic profiling in the ileum and colon	2023	Immunity	10.1016/j.immuni.2023.01.002	Xavier, R. J.	Mass General Hospital	10X 3' v3	cell	biopsy	surgical donor	ileum	EPI; LP	20-29; 30-39; 40-49; 50-59; 60-69; 70-79	adjacent; healthy	Crohn disease; normal	30	89	108360	GRCh38	CellRanger_v3.0.2	v98	Published study
Krzak2023	Krzak2023	Single-Cell RNA Sequencing of Terminal Ileal Biopsies Identifies Signatures of Crohn’s Disease Pathogenesis	2023		10.1101/2023.09.06.23295056	Anderson, C.	Wellcome Sanger	10X 3' v3	cell	biopsy	surgical donor	ileum	EPI_LP	20-29; 30-39; 40-49; 50-59; 60-69; 70-79; unknown	healthy	healthy; unknown	70	70	111869	GRCh38	cellranger_3.0.2	v98	Published study
Lee2020	Lee2020; Nature Genetics	Lineage-dependent gene expression programs influence the immune landscape of colorectal cancer	2020	Nature Genetics	10.1038/s41588-020-0636-z	Park, W.-Y. / Tejpar, S.	Samsung Genome Institute	10X 3' v2	cell	surgical resection	surgical donor	accessory; colon	EPI_LP	30-39; 50-59; 70-79; 80-89	adjacent	colorectal cancer	9	9	14483	GRCh38-2020-A	STARsolo_2.7.10a_alpha_220818	v98	Published study	re-aligned by PanGI
Luoma2020	Luoma2020; Cell	Molecular Pathways of Colon Inflammation Induced by Cancer Immunotherapy	2020	Cell	10.1016/j.cell.2020.06.001	Wucherpfennig, K. W.	MGH	10X 5' v1	cell	biopsy	surgical donor	colon	EPI_LP	20-29; 40-49; 50-59; 60-69; 70-79	adjacent; healthy	digestive system disorder; inflammatory disease; normal	14	24	78364	GRCh38	scRNA-seq: Cell Ranger (v3.0.2); scTCR-se: Cell Ranger (v3.1.0)	v98	Published study
Maddipatla2023	Maddipatla2023; Inflammatory Bowel Diseases	Assessing Cellular and Transcriptional Diversity of Ileal Mucosa Among Treatment-Naïve and Treated Crohn’s Disease	2023	Inflammatory Bowel Diseases	10.1093/ibd/izac201	Qiu, P.	GeorgiaTech	10X 5' v1	cell	biopsy	surgical donor	ileum	EPI_LP	10-19	healthy	normal	4	4	3496	GRCh38	cellranger_6.0.0	v98	Published study
Martin2019	Martin2019; Cell	Single-Cell Analysis of Crohn’s Disease Lesions Identifies a Pathogenic Cellular Module Associated with Resistance to Anti-TNF Therapy	2019	Cell	10.1016/j.cell.2019.08.008	Kenigsberg, E.	Mount Sinai Hospital	10X 3' v2	cell	surgical resection	surgical donor	ileum	EPI_LP	unknown	adjacent	Crohn disease	11	11	19903	GRCh38-2020-A	STARsolo_2.7.10a_alpha_220818	v98	Published study	re-aligned by PanGI
Parikh2019	Parikh2019; Nature	Colonic epithelial cell diversity in health and inflammatory bowel disease	2019	Nature	10.1038/s41586-019-0992-y	Simmons, A.	MRC	10X 3' v2	cell	biopsy	surgical donor	colon	EPI	50-59	healthy	normal	2	2	4424	GRCh38-2020-A	STARsolo_2.7.10a_alpha_220818	v98	Published study	re-aligned by PanGI
Uzzan2022	Uzzan2022; Nature Medicine	Ulcerative colitis is characterized by a plasmablast-skewed humoral response associated with disease activity	2022	Nature Medicine	10.1038/s41591-022-01680-y	Mehandru, S.	Mount Sinai Hospital	10X 3' v2	cell	biopsy	surgical donor	colon	EPI_LP	20-29; 30-39; 50-59	healthy	normal	5	5	16491	GRCh38	STARsolo_2.7.10a_alpha_220818	v98	Published study	re-aligned by PanGI
Wang2020	Wang2020; Journal of Experimental Medicine	Single-cell transcriptome analysis reveals differential nutrient absorption functions in human intestine	2020	Journal of Experimental Medicine	10.1084/jem.20191130	Chen, Y.	The State Key Laboratory of Membrane Biology, Tsinghua-Peking Center for Life Sciences, School of Life Sciences, Tsinghua University, Beijing, China	10X 3' v2	cell	surgical resection	surgical donor	colon; ileum	EPI	50-59; 60-69	adjacent	adenocarcinoma; neuroendocrine carcinoma	5	6	15283	GRCh38	STARsolo_2.7.10a_alpha_220818	v98	Published study	re-aligned by PanGI
Wells2025	Wells2025; Nature Immunology	Multimodal profiling reveals tissue-directed signatures of human immune cells altered with age	2025	Nature Immunology	10.1038/s41590-025-02241-4	Teichmann, S. A.	University of Cambridge, UK; Columbia University, New York	10X 5' v2	cell	surgical resection	living organ donor	jejunum	EPI; LP	50-59; 60-69; 70-79	healthy	normal	5	8	38042	GRCh38	cellranger_6.1.1		Published study
Wells2025_2	Wells2025; Nature Immunology	Multimodal profiling reveals tissue-directed signatures of human immune cells altered with age	2025	Nature Immunology	10.1038/s41590-025-02241-4	Teichmann, S. A.	University of Cambridge, UK; Columbia University, New York	10X 3' v3	cell	surgical resection	living organ donor	colon; jejunum	EPI; LP	20-29; 30-39; 40-49; 50-59; 60-69; 70-79	healthy	normal	16	32	154106	GRCh38	cellranger_6.1.1		Published study
Yu2021	Yu2021; Cell	Charting human development using a multi-endodermal organ atlas and organoid models	2021	Cell	10.1016/j.cell.2021.04.028	Camp, J. G.	University of Michigan	10X 3' v2	cell	biopsy	surgical donor	duodenum	EPI_LP	40-49; 50-59	healthy	normal	2	2	8619	GRCh38	STARsolo_2.7.10a_alpha_220818	v98	Published study	re-aligned by PanGI
Zheng2024	Zheng2024	Concerted changes in the pediatric single-cell intestinal ecosystem before and after anti-TNF blockade	2023		10.7554/eLife.91792.1	Kean, L. S.	Seattle Children's Hospital	10X 3' v2	cell	biopsy	surgical donor	ileum	LP	10-19	adjacent	Abnormality of the gastrointestinal tract	13	13	17704	GRCh38	cellranger_2.2	v98	Published study
