## Supplemental Table 2: Theoretical cell types for "The Human Gut Cell Atlas v1.0: A Unified, Community-Built Reference of Cellular Diversity Across the Gut"

### Sheet: Sheet 1 - GCA_taxonomy_2026_CAP
GCA_taxonomy_2026_CAP
hgca_celltype_level1	hgca_celltype_level2	hgca_celltype_level3	hgca_celltype_level4	hgca_celltype_level5	hgca_celltype_v1	hgca_celltype_v0	Markers	Negative markers (careful if QC differences change presence)	Comments	please add 👍 if you agree with the cell type label and marker genes, otherwise add comment	"True" if disagreement, here we track if we had any disagreement on the labels, because it may help point us to interesting areas for analysis	Other names for the same thing	Unnamed: 12	Unnamed: 13	Unnamed: 14	Unnamed: 15	Unnamed: 16	cell_ontology_fillins
Epithelial					Epithelial	Epithelial	KRT (KRT19, KRT20), EPCAM, ELF3		JC - KRT20 is a differentiation marker of epithelial cells, very few progenitors will express KRT20 IA_group: Potentially split entire Epithelial in SI and LI (secretory often more similar across the intesine, absorptive more distinct, but is this consitent? -> let the data tell us) JRT - There are considerable differences across the cephalo-caudal axis in epitheial cells (both absoptive and secr…				CL:0002251	epithelial cell of ailmentary canal	UBERON: 0000483	epithelium	updated to 'epithelial cell of alimentary canal' as grouping	CL:0002251
Epithelial	Absorptive Epithelial				Absorptive Epithelial	Absorptive Epithelial			KK - for overall hierarchy consistency, we need broader labels for level 2 of epithelium
Epithelial	Absorptive Epithelial	Enterocytes			Enterocytes	Enterocytes	REG1A, CCL25		AA - I don't think REG1A is a pan-enterocyte marker. Added CCL25 as is a good differentiator between colonocytes and enterocytes	👍👍			CL:0000584	enterocyte	UBERON:0001277	intestinal epithelium		CL:0000584
Epithelial	Absorptive Epithelial	Enterocytes	Enterocyte Progenitors		Enterocyte Progenitors		OLFM4, ADH1C, REG1A, LCN2								UBERON:0001277	intestinal epithelium
Epithelial	Absorptive Epithelial	Enterocytes	Lower Villus Enterocytes		Lower Villus Enterocytes	Enterocytes Early	ALDOB, ANPEP, PRAP1, FABP1		IA_group: make difference to TA clear (TA markers: MCM5, TOP2A, CCNA2, PCLAF, HELLS, PCNA, MKI67)				CL:4047019	early enterocyte	UBERON:0001277	intestinal epithelium	https://github.com/obophenotype/cell-ontology/pull/2604	CL:4047019
Epithelial	Absorptive Epithelial	Enterocytes	Mid Villus Enterocytes		Mid Villus Enterocytes	Enterocytes	APOA1, APOC3, ALDOB, ANPEP
Epithelial	Absorptive Epithelial	Enterocytes	Villus Tip Enterocytes		Villus Tip Enterocytes	Enterocytes Late	APOA1, APOC3, APOB, GUCA2A, CDHR5, DUOX2		AA - DUOX2 is often inflammation induced, care is needed	👍👍👍		Mature	CL:0000584	enterocyte	UBERON:0001277	intestinal epithelium	Decided late enterocytes are what the CL term enterocyte is refering to in the ontology. added DUOX2	CL:0000584
Epithelial	Absorptive Epithelial	Enterocytes	BEST4 Enterocytes		BEST4 Enterocytes	Enterocytes BEST4	BEST4, OTOP2, KLK15, SPIB, CA7, CFTR			👍👍			CL:4047051	small intestine BEST4+ enterocyte	UBERON:0001277	intestinal epithelium	Distinguish BEST 4 enterocytes from BEST 4 colonocytes https://github.com/obophenotype/cell-ontology/issues/2410	CL:4047051
Epithelial	Absorptive Epithelial	Colonocytes			Colonocytes	Colonocytes	ADH1C, CD24? VG: CA1, CA2, PLA2G2A CL: PLAC8		AA - suggest splitting into maturity groups like enterocytes? There are location specific markers for each. VG: I agree, a possibility could be using AQP8+ as marker of the most differentiated/top-crypt colonocyte. In that sense, I think ADH1C is a marker of AQP8-/less differentiated colonocyte. JRT -AQP8 is a marker of surface colonocytes				CL:1000347	enterocyte of colon	UBERON:0000397	colonic epithelium		CL:1000347
Epithelial	Absorptive Epithelial	Colonocytes	Colonocyte Progenitors		Colonocyte Progenitors		NOTCH1, EDN1
Epithelial	Absorptive Epithelial	Colonocytes	Lower Crypt Colonocytes		Lower Crypt Colonocytes	Colonocytes Early	LEFTY1, ADH1C		VG: easier to identify them by the lack of expression of maturation markers	👍			CL:4047018	early colonocyte	UBERON:0000397	colonic epithelium	https://github.com/obophenotype/cell-ontology/pull/2604	CL:4047018
Epithelial	Absorptive Epithelial	Colonocytes	Mid Crypt Colonocytes		Mid Crypt Colonocytes	Colonocytes	CEACAM5, LEFTY1, ADH1C, SPINK5, AQP8
Epithelial	Absorptive Epithelial	Colonocytes	Crypt Top Colonocytes		Crypt Top Colonocytes	Colonocytes Late	CEACAM5, FABP1, AQP8, TFF1, SLC26A3, CEACAM7, GUCA2A		VG: TFF1 seems more like a marker of maduration, works well as well to identify mature goblet cells. Shown nicely in this paper by IF doi: 10.1084/jem.20191130.				CL:1000347	enterocyte of colon	UBERON:0000397	colonic epithelium	Decided late colonocytes are what the CL term colonocyte is refering to in the ontology. added DUOX2	CL:1000347
Epithelial	Absorptive Epithelial	Colonocytes	BEST4 Colonocytes		BEST4 Colonocytes	Colonocytes BEST4	BEST4, SPIB, OTOP2, CA7			👍			CL:4047052	BEST4+ colonocyte	UBERON:0000397	colonic epithelium	Require published lterure on this cell. Ticket iceboxed until then. https://github.com/obophenotype/cell-ontology/pull/2609	CL:4047052
Epithelial	Follicle associated enterocyte (FAE)				Follicle associated enterocyte (FAE)	Follicle associated enterocyte (FAE)	CCL20, IL15, CCL25, ANPEP		RZ: share some markers with microfold and enterocytes	👍			CL:4052011	follicle associated enterocyte	UBERON:8700001	follicle associated epithelium	https://github.com/obophenotype/cell-ontology/issues/2587	CL:4052011
Epithelial	Follicle associated enterocyte (FAE)	Microfold Cells (M Cells)			Microfold Cells (M Cells)	Microfold Cells (M Cells)	TGM2, NOS2, CCL20, REG3G, RANK, GP2, SPIB, SOX8, CLU, TNFAIP2, CCL23, MIA, ICAM2, GP2		VG: at least in the colon, only SOX8 is specific. SPIB is also shared by BEST4 enterocytes, and TGM2, NOS2, CCL20, REG3G, RANK, GP2 and CLU are not specific (colon). RZ: GP2 is a mandatory marker, not sure if microfold exist in healthy colon,can be confused with FAE. AA - GP2 seems a bit hit and miss as a marker in human RNA data	👍			CL:0000682	M cell of gut	UBERON:8700001	follicle associated epithelium		CL:0000682
Epithelial	Enteroendocrine Cells (EEC)				Enteroendocrine Cells (EEC)	Enteroendocrine Cells (EEC)	CHGA, CHGB, NEUROD1, PCSK1N, FXYD3, CPE, SCG5, CA2, SLC26A2, SLC4A4		JC - Missing Ghrelin/Motilin+ subset which makes up a significant number of proximal EECs (X and M cells respectively but in my experience these are always coexpressed in the same cluster)	👍👍			CL:0000164	enteroendocrine cell	UBERON:0006799	glandular epithelium		CL:0000164
Epithelial	Enteroendocrine Cells (EEC)	EEC Progenitor			EEC Progenitors	EEC Progenitor	NEUROG3		AA -added	👍👍			CL:4052006	intestinal enteroendocrine progenitor	UBERON:0006799	glandular epithelium	Add new term: ECC progenitor https://github.com/obophenotype/cell-ontology/issues/2586	CL:4052006
Epithelial	Enteroendocrine Cells (EEC)	I Cells (CCK+)			EEC I	EEC I Cells (CCK+)	CCK			👍👍			CL:0002277	type I enteroendocrine cell	UBERON:0006799	glandular epithelium		CL:0002277
Epithelial	Enteroendocrine Cells (EEC)	S Cells (SCT+)			EEC S	EEC S Cells (SCT+)	SCT			👍👍			CL:0002281	type S enteroendocrine cell	UBERON:0006799	glandular epithelium	Recent evidence suggests that this may not be a cell type. Multiple EEC lineages express SCT. https://github.com/obophenotype/cell-ontology/issues/2902#issuecomment-2591998390	CL:0000164
Epithelial	Enteroendocrine Cells (EEC)	Mo Cells (MLN+)			EEC Mo	EEC Mo Cells (MLN+)	MLN		KK - added: Motilin producing enteroendocrine cells of the small intestine	👍👍			CL:0002502	type M enteroendocrine cell	UBERON:0006799	glandular epithelium	https://github.com/obophenotype/cell-ontology/issues/2901	CL:0002502
Epithelial	Enteroendocrine Cells (EEC)	Enterochromaffin Cells			EEC Enterochromaffin (EC)	EEC Enterochromaffin Cells	CHGA, TPH1, GULP1, IGFBP3		VG: CHGA, shared by L cells too	👍👍			CL:0000577	type EC enteroendocrine cell	UBERON:0006799	glandular epithelium		CL:0000577
Epithelial	Enteroendocrine Cells (EEC)	L Cells (PYY+)			EEC L	EEC L Cells (PYY+)	PYY, INSL5, GCG, TNNC1			👍👍			CL:0002279	type L enteroendocrine cell	UBERON:0006799	glandular epithelium		CL:0002279
Epithelial	Enteroendocrine Cells (EEC)	K Cells (GIP+)			EEC K	EEC K Cells (GIP+)	GIP			👍👍			CL:0002278	GIP cell	UBERON:0006799	glandular epithelium		CL:0002278
Epithelial	Enteroendocrine Cells (EEC)	D Cells (SST+)			EEC D	EEC D Cells (SST+)	SST			👍👍			CL:0000502	type D enteroendocrine cell	UBERON:0006799	glandular epithelium		CL:0000502
Epithelial	Enteroendocrine Cells (EEC)	N Cells (NTS+)			EEC N	EEC N Cells	NTS		AA - added	👍👍			CL:0002280	type N enteroendocrine cell	UBERON:0006799	glandular epithelium		CL:0002280
Epithelial	Enteroendocrine Cells (EEC)	Gastric Enteroendocrine Cells			EEC Gastric	EEC Gastric Enteroendocrine Cells							CL:1001517	stomach enteroendocrine cell	UBERON:0006799	glandular epithelium		CL:1001517
Epithelial	Enteroendocrine Cells (EEC)	Gastric Enteroendocrine Cells	G Cells		EEC G	EEC G Cells	GAST, ERO1B, PGC		RZ: PGC is enriched, also found in ileum sometimes as a metaplasia	👍			CL:0000508	type G enteroendocrine cell	UBERON:0006799	glandular epithelium		CL:0000508
Epithelial	Enteroendocrine Cells (EEC)	Gastric Enteroendocrine Cells	Enterochromaffin-like Cells (ECL Cells)		EEC Enterochromaffin-like (ECL)	EEC Enterochromaffin-like Cells (ECL Cells)	TPH1			👍			CL:0000504	enterochromaffin-like cell	UBERON:0006799	glandular epithelium		CL:0000504
Epithelial	Secretory Epithelial				Secretory Epithelial	Secretory Epithelial							CL:1100001	secretory epithelial cell				CL:1100001
Epithelial	Secretory Epithelial	Brunners Gland Cells			Brunners Gland Cells	Secretory Brunners Gland Cells	MUC6, PGC, TFF2, HDAC9, AQP5						CL:1001589	duodenum secretory cell				CL:1001589
Epithelial	Secretory Epithelial	Paneth Cells			Paneth Cells	Secretory Paneth Cells	DEFA5, DEFA6, LYZ, PRSS2, ITLN2, REG3A, PLA2G2A			👍👍👍👍			CL:0000510	paneth cell	UBERON:0006799	glandular epithelium		CL:0000510
Epithelial	Secretory Epithelial	Tuft Cells			Tuft Cells	Secretory Tuft Cells	POU2F3, SH2D6, LRMP (IRAG2), TRPM5, SOX4, CD24, SPIB			👍👍👍			CL:0019032	intestinal tuft cell	UBERON:0000483	epithelium		CL:0019032
Epithelial	Secretory Epithelial	Tuft Cells	Tuft Progenitors		Tuft Progenitors	Secretory Tuft Cells	POU2F3, TRPM5, STMN, MKI67
Epithelial	Secretory Epithelial	Goblet Cells			Goblet Cells	Secretory Goblet Cells	CLCA1, TFF3, MUC2, SPINK4, REG4, ITLN1, FXYD3			👍👍👍			CL:0019031	intestine goblet cell	UBERON:0000483	epithelium		CL:0019031
Epithelial	Secretory Epithelial	Goblet Cells	Mature goblet cells		Mature Goblet Cells	Secretory Goblet cells Mature	TFF1		VG: I included this cluster although, maybe, we don't get to this level of resolution				CL:0019031	intestine goblet cell	UBERON:0000483	epithelium	CL term goblet cell refers to mature goblet cells	CL:0019031
Epithelial	Secretory Epithelial	Foveolar Cells			Foveolar Cells		TFF2, TFF1, MUC5AC, AGR2						CL:0002179	foveolar cell of stomach	UBERON:0000483	epithelium	Update uberon to epithelium of stomach	CL:0002179
Epithelial	Parietal Cells				Parietal Cells		GPR155, CBLIF, ATP4A, ATP4B						CL:0000162	parietal cell	UBERON:0000483	epithelium	Update uberon to epithelium of stomach	CL:0000162
Epithelial	Chief Cells				Chief Cells		PGA5, LIPF						CL:0000155	peptic cell	UBERON:0000483	epithelium	Is chief cell the prefered term over peptic cell?Update uberon to epithelium of stomach	CL:0000155
Epithelial	Neck Cells				Neck Cells		MUC6, PGA3, LYZ, FUT9		AA - if we're doing gastric, added Neck Cells				CL:0000651	mucous neck cell	UBERON:0006799	glandular epithelium		CL:0000651
Epithelial	Proliferative Epithelial				Proliferative Epithelial	Proliferative Epithelial			Undifferentiated??
Epithelial	Proliferative Epithelial	Intestinal Stem Cells (ISC)			Intestinal Stem Cells (ISC)	Epithelial Stem Cells (LGR5+)	LGR5, ASCL2, SMOC2, RGMB, CLDN3, TSPAN8, OLFM4		VG: CLDN3, TSPAN8 and LGALS4, no stem cell markers. OLFM4: although enriched, no stem cell exclusive. RZ: LGR5 may be lowly and sparsely expressed in ileum stem cells. JC: Should we incorporate the progenitor populations into their own progenitor category?				CL:0002250	intestinal crypt stem cell	UBERON:0011184	epithelium of crypt of Lieberkuhn		CL:0002250
Epithelial	Proliferative Epithelial	Transiently Amplifying Cells (TA)			Transiently Amplifying Cells (TA)	Transiently Amplifying Cells (TA)	MCM5, TOP2A, CCNA2, PCLAF, HELLS, PCNA, MKI67		VG: I'd suggest separating "cycling" (TOP2A, PCLAF, MKI67) and "TA" (OLFM4, LEFTY1, PARD6B). RZ: In some papers, TAs are further grouped to secretory TA (ATOH1, TFF3, CLCA1 + cycling markers), absorptive TA (NOTCH1 + cycling markers), cycling TA. AA: I think TAs can be very hard to separate as there is a lot of overlap between cycling markers and most TAs captured tend to lean towards absorptive.…				CL:4047017	transit amplifying cell of gut	UBERON:0001555	digestive tract	Transit amplifying cell is very broad' CL should probably have one specific to the gut https://github.com/obophenotype/cell-ontology/issues/2563	CL:4047017
Epithelial	Proliferative Epithelial	Transiently Amplifying Cells (TA)	Secretory Progenitors		Secretory Progenitors	Secretory TA	ATOH1, TFF3, CLCA1, HEPACAM2, ANXA13, PHLDA2, KLK1		Synonym: secretory progenitor				CL:1100001	secretory progenitor cell	UBERON:0001555	digestive tract		CL:4047019
Stromal					Stromal	Stromal				👍			CL:0000499	stromal cell	UBERON:0001986	endothelium	Update uberon to stroma	CL:0000499
Stromal	Endothelial				Endothelial	Endothelial	PECAM1, CDH5, PLVAP			👍👍👍			CL:0000115	endothelial cell	UBERON:0001986	endothelium		CL:0000115
Stromal	Endothelial	Arteriolar Endothelial			Arteriolar Endothelial	Endothelial Arteriolar	PLVAP, TM4SF1, SEMA3G, MGP, IGFBP4			👍			CL:1000413	endothelial cell of artery	UBERON:0001917	endothelium of artery		CL:1000413
Stromal	Endothelial	Capillary Endothelial			Capillary Endothelial	Endothelial Capillary	CD36, CLDN5, RAMP2, FLT1, IGFBP7						CL:0002144	capillary endothelial cell	UBERON:0001915	endothelium of capillary	I think we need specific terms for the specialised fenestrated cappillary cells of the gut.	CL:0002144
Stromal	Endothelial	Capillary Endothelial	Post arteriole capillary (PAC)		Post Arteriole Capillary Endothelial (PAC)	Endothelial Post arteriole capillary (PAC)	RGCC,FCN3		RZ-added				CL:4047029	post-arteriole capillary cell	UBERON:0001982	capillary	https://github.com/obophenotype/cell-ontology/issues/2726	CL:4047029
Stromal	Endothelial	Capillary Endothelial	Pre venule capillary (PVC)		Pre Venule Capillary Endothelial (PVC)	Endothelial Pre venule capillary (PVC)	LITAF, ICAM1		RZ-added				CL:4047030	pre-venule capillary cell	UBERON:0001982	capillary	https://github.com/obophenotype/cell-ontology/issues/2737	CL:4047030
Stromal	Endothelial	Venular Endothelial			Venular Endothelial	Endothelial Venular	ACKR1, VWF, SELP, MADCAM1, ADGRG6			👍			CL:0002543	vein endothelial cell	UBERON:0001638	vein	Uberon to be upated to more specific term	CL:0002543
Stromal	Endothelial	Lymphatic Endothelial			Lymphatic Endothelial	Endothelial Lymphatic	LYVE1, PROX1, MMRN1, MRC1			👍			CL:0002138	endothelial cell of lymphatic vessel	UBERON:0001473	lymphatic vessel		CL:0002138
Stromal	Endothelial	Lymphatic Endothelial	Ceiling Sinus Endothelial		Ceiling Sinus Endothelial		ACKR4, NT5E
Stromal	Endothelial	Lymphatic Endothelial	Floor Sinus Endothelial		Floor Sinus Endothelial		MADCAM1, ITGA2B
Stromal	Endothelial	Lymphatic Endothelial	Medullary Sinus Endothelial		Medullary Sinus Endothelial		MRC1, STAB2, MARCO
Stromal	Endothelial	Lymphatic Endothelial	Cortical Sinus Endothelial		Cortical Sinus Endothelial		STAB1
Stromal	Endothelial	Lymphatic Endothelial	Lacteal Endothelial		Lacteal Endothelial	Endothelial Lacteals							CL:0002138	endothelial cell of lymphatic vessel	UBERON:0001473	lymphatic vessel		CL:0002138
Stromal	Mesothelial				Mesothelial	Mesothelial	WT1, MSLN			👍			CL:0000077	mesothelial cell	UBERON:0001136	mesothelium	There are more specific terms per area of gut available e.g. mesothelial cell of small intestine	CL:0000077
Stromal	Fibroblasts				Fibroblasts	Fibroblasts	ADAMDEC1, FABP4, WNT5A, WNT5B, WNT2, LUM, COL3A1, CXCL6, CXCL14, FBLN1		VG: how do you feel about using the S1, S2 and S3 nomenclature? from Kinchen et al (doi: 10.1016/j.cell.2019.06.029.). RZ: Use markers instead? e.g. S FAP+ JC: Lots of subsets here that are likely synonyms - need to collapse down AA: I agree about collapsing down and using synonyms as a lot of duplicated info here - also, a lot of duplicated info in literature with papers often referring to the s…				CL:0000057	fibroblast	UBERON:0002384	connective tissue		CL:0000057
Stromal	Fibroblasts	Subepithelial fibroblasts (S2)			Subepithelial Fibroblasts (S2)	Fibroblasts Subepithelial (S2)	PDGFRA, BMP4, F3, NPY, CD34, TRPA1, SOX6, WNT5A, POSTN		AA - suggestion: split into colonic and intestinal variants as quite different based on location? VG: Also refered to as S2 fibroblasts. Depending on the annotation level, we can also split by top (S2b - NRG1, NPY) and bottom (S2a - VSTM2A) fibroblasts		TRUE		CL:4052007	subepithelial intestinal fibroblast	UBERON:0001242	intestinal mucosa		CL:4052007
Stromal	Fibroblasts	Subepithelial fibroblasts (S2)	Crypt Top (S2B)		Crypt Top Fibroblasts (S2B)	Fibroblasts Crypt Top (S2B)	NRG1, NPY						CL:4052009	crypt-top fibroblast	UBERON:0003104	mesenchyme		CL:4052009
Stromal	Fibroblasts	Subepithelial fibroblasts (S2)	Crypt Bottom (S2A)		Crypt Bottom Fibroblasts (S2A)	Fibroblasts Crypt Bottom (S2A)	VSTM2A						CL:4052008	crypt-bottom fibroblast	UBERON:0013739	base of crypt of Lieberkuhn		CL:4052008
Stromal	Fibroblasts	Lamina propria fibroblasts (S1)			Lamina propria Fibroblasts (S1)	Fibroblasts Lamina propria (S1)	ADAMDEC1,ABCA8, FABP4				TRUE		CL:4047023	lamina propria fibroblast	UBERON:0000030	laminin propria	https://github.com/obophenotype/cell-ontology/issues/2589	CL:4047023
Stromal	Fibroblasts	Submucosal Fibroblasts (Crypt Support/Trophocytes/S3)			Submucosal Fibroblasts (S3)	Fibroblasts Submucosal (aka Crypt Support/Trophocytes/S3)	GREM1,C7, OLFM4, PTGS2, THY1, SEMA3A, GLI1		VG: OLFM4, epithelial (and neutrophil) marker mostly. Not sure what type of fibroblast is this one.		TRUE			submucosal fibroblast	TBC		New term needed? How does this relate to crypt support base cell? - See above.	CL:4052008
Stromal	Fibroblasts	Mesenchymal Lymphoid Tissue Organizer Cells (mLTo Cells)			Mesenchymal Lymphoid Tissue Organizer Cells (mLTo Cells)	Fibroblasts mLTo Cells (mesenchymal lymphoid tissue organizer cells)			Subtype of S1/S2/S3?					mesenchymal lymphoid tissue organizer cells	UBERON:0003104	mesenchyme	New term needed?	CL:0000134
Stromal	Fibroblasts	Fibroblastic reticular cells (FRC)			Fibroblastic Reticular Cells (FRC)	Fibroblastic reticular cells	CCL19, CCL21, TNFSF13B, CXCL13		VG: Alternative annotation name, "fibroblastic reticular cells"? (FRCs) JC: Agree with FRC name, but would note that if CXCL13+, probably better to call an fDC (previous name: Immune Organizing Fibroblast (mLN stroma))				CL:0009101	intestinal fibroblastic reticular cell	UBERON:0001744	lymphoid tissue	https://github.com/obophenotype/cell-ontology/issues/2578	CL:0009101
Stromal	Fibroblasts	Fibroblastic reticular cells (FRC)	Marginal Reticular Cells (MRC)		Marginal Reticular Cells (MRC)		TNFSF11, CXCL14
Stromal	Fibroblasts	Follicular Dendritic Cells (fDC)			Follicular Dendritic Cells (fDC)	Fibroblasts Follicular Dendritic Cells (fDC)	CR1, CR2		AA - moved folDCs to myeloid from stroma JC - Despite the name, fDCs are mesenchymal, not immune. Also defined by CXCL13 and TNFSF13B KK - moved back to Fibroblasts				CL:0000442	follicular dendritic cell	UBERON:0001744	lymphoid tissue		CL:0000442
Stromal	Fibroblasts	Subserosal Fibroblasts			Subserosal Fibroblasts	Fibroblasts Subserosal	DPT, C7, POSTN		AA - added, needs a better name. These are stromal 3, but in deeper layers and mesentery.				CL:4052005	Intestinal Subserosal Fibroblasts	UBERON:0012375	subserosa	Add new term: subserosal fibroblast https://github.com/obophenotype/cell-ontology/issues/2576	CL:4052005
Stromal	Fibroblasts	Muscularis Propria Fibroblasts			Muscularis Propria Fibroblasts	Fibroblasts Muscularis Propria	DPT, C7, KCNN3, CA8, PLCB4		AA - added, needs a better name. These are stromal 3, but in muscle layer						UBERON:0006660	muscular coat	Add new term: Muscularis Propria Fibroblast Parent term: muscle fibroblast CL_1001609	CL:1001609
Stromal	Fibroblasts	Myofibroblasts			Myofibroblasts	Fibroblasts Myofibroblasts	ACTA2, TAGLN,DCN		VG: RSPO3 not a marker				CL:0000186	myofibroblast cell	UBERON:0002384	connective tissue		CL:0000186
Stromal	Fibroblasts	Interstitial Cells of Cajal (ICC)			Interstitial Cells of Cajal (ICC)	Fibroblasts Interstitial Cells of Cajal (ICC)	KIT, ETV1,ANO1		AA- Should ICCs be moved together with muscle but as a separate mesenchymal lineage at that level? I think that's more appropriate as they are not fibroblasts and have a distinct origin				CL:0002088	interstitial cell of Cajal	UBERON:0000483	epithelium	Def of CL term looks OK but more work needed on classification (is it a fibroblast?) and relationships (nothing recording location). See also https://cellxgene.cziscience.com/cellguide/CL_0002088 Update uberon term	CL:0002088
Stromal	Pericytes				Pericytes	Pericytes	RGS5, PDGFRB,NOTCH3, PECAM1, MCAM, CSPG4?		Group discussion: PECAM1 is not a marker for all Pericytes (But angiogenic and immature?), (VGEFA as marker for subtypes?)				CL:0000669	pericyte	UBERON:0002384	connective tissue		CL:0000669
Stromal	Pericytes	Angiogenic Pericytes			Angiogenic Pericytes	Pericytes Angiogenic	HIGD1B						CL:4047012	angiogenic pericyte	UBERON:0002384	connective tissue	Add new term: Angiogenic pericyte https://github.com/obophenotype/cell-ontology/issues/2517	CL:4047012
Stromal	Pericytes	Contractile Pericytes			Contractile Pericytes	Pericytes Contractile	VG: RERGL, NTRK2		VG: shared myofibroblast and pericyte signature						UBERON:0002384	connective tissue	Add new term: Contractile pericyte	CL:0000669
Stromal	Pericytes	Immature Pericytes			Immature Pericytes	Pericytes Immature	NDUFA4L2, PDGFRB?, CSPG4?		Group discussion: Check expression of markers in data sets				CL:4047007	immature pericyte	UBERON:0002384	connective tissue	Add new term: Immature pericyte https://github.com/obophenotype/cell-ontology/issues/2503	CL:4047007
Stromal	Pericytes	Secretory Pericyte			Secretory Pericytes	Pericytes Secretory	MUSTN1, PLN		RZ-need a better name.				CL:4047032	secretory pericyte	UBERON:0002384	connective tissue	Add new term: Secretory pericyte https://github.com/obophenotype/cell-ontology/issues/2739	CL:4047032
Stromal	Glia				Glia	Glia	NRXN1, S100B, SOX10, CDH19, CRYAB, PLP1, SPP1, FXYD1		AA - would suggest moving together with neurons. There's also inflammation-associated glial clusters that can come up, add those here or not?				CL:0000125	glial cell	TBC			CL:0000125
Stromal	Glia	Differentiating Glia			Differentiating Glia	Glia Differentiating			Group discussion: Check in single nucleus data				CL:0000125	glial cell	TBC		Add new term: differentiating glia	CL:0000125
Stromal	Glia	Progenitor Glia			Progenitor Glia	Glia Progenitor	NRXN1, CRYAB, STMN, MKI67		Group discussion: Check in single nucleus data				CL:0000030	glioblast	TBC		Add new term: progenitor glia	CL:0000125
Stromal	Glia	Intra Ganglionic Glia			Intra Ganglionic Glia	Glia Intra-Ganglionic	APOE, FRZB, RLBP1, CRYM		AA - added				CL:4047047	type I enteric glial cell	TBC		Add new term: intra-ganglionic glia https://github.com/obophenotype/cell-ontology/issues/2894	CL:0000125
Stromal	Glia	Intra Ganglionic Glia	Myenteric Plexus Glia		Myenteric Plexus Glia	Glia Myenteric Plexus / Type I	TF, BCAN, CACLB		AA - added further split				CL:4047042	type 1 myenteric plexus glia	TBC		Add new term: myenteric plexus glia type 1 https://github.com/obophenotype/cell-ontology/issues/2886	CL:0000125
Stromal	Glia	Intra Ganglionic Glia	Submucosal Plexus Glia		Submucosal Plexus Glia	Glia Submucosal Plexus / Type I	ENTPD2, SFRP5		AA - added further split				CL:4047043	type 1 submucosal	TBC		Add new term: submucosal plexus glia type 1 https://github.com/obophenotype/cell-ontology/issues/2887	CL:0000125
Stromal	Glia	Extra Ganglionic Glia			Extra Ganglionic Glia	Glia Extra-Ganglionic	GFRA3		AA - added, this will be most glia from biopsies					extraganglionic glia	TBC		Add new term: extra-ganglionic glia	CL:0000125
Stromal	Glia	Extra Ganglionic Glia	Mucosal Glia		Mucosal Glia	Glia Mucosal/Type III	RELN, MBP, PLLP		AA - added further splits				CL:4047045	type 3 mucosal glia	TBC		Add new term: mucosal glia type 3 https://github.com/obophenotype/cell-ontology/issues/2889	CL:0000125
Stromal	Glia	Extra Ganglionic Glia	Muscularis propria Glia		Muscularis propria Glia	Glia Muscularis propria/Type IV	SLC5A7, APOD, KCNS3		AA - added further splits				CL:4047048	type 4 muscularis propria glia	TBC		Add new term: muscularis propria glia type 4	CL:0000125
Stromal	Smooth Muscle Cells (SMC)				Smooth Muscle Cells (SMC)	Smooth Muscle Cells (SMC)	DES,TAGLN, MYH11, ACTG2		AA - suggest a split into inner and outer muscle cells. VG: same markers as myofibroblasts. How could we differentiate both cell types? Is it possible to do so by single cell? RZ-added marker for muscular cells				CL:0000192	smooth muscle cell	UBERON:8600004	visceral muscle tissue	https://github.com/obophenotype/cell-ontology/issues/2839	CL:0000192
Stromal	Smooth Muscle Cells (SMC)	Vascular SMCs (vSMC)			Vascular SMCs (vSMC)
Stromal	Smooth Muscle Cells (SMC)	Outer SMCs			Outer SMCs	SMC Outer Muscle Cells		FOXF2							UBERON:8600004	visceral muscle tissue	Add new term: smooth outer muscle celll https://github.com/obophenotype/cell-ontology/issues/2838	CL:0000192
Stromal	Smooth Muscle Cells (SMC)	Inner SMCs			Inner SMCs	SMC Inner Muscle Cells	FOXF2, MORN5								UBERON:8600004	visceral muscle tissue	Add new term: smooth inner muscle celll https://github.com/obophenotype/cell-ontology/issues/2842	CL:0000192
Stromal	Adipocytes				Adipocytes	Adipocytes	PLIN1, LPL		VG: not much experience with them, but we might see them if whole thickness samples are integrated?				CL:0000136	adipocyte				CL:0000136
Lymphoid					Lymphoid	Lymphoid							CL:0001065	Innate lymphoid cell	TBC			CL:0001065
Lymphoid	B Cells				B Cells	B Cell Lineage	MS4A1, CD79A, IGHD, IGLC2, IGKC, CD19		Group discussion: IGKC subtypes often present, Subcluster by heavy chain first and then light chain?				CL:0000236	B cell	TBC			CL:0000236
Lymphoid	B Cells	Plasma Cells			Plasma Cells	Plasma Cells	IG... JCHAIN		RZ-added marker				CL:0000786	plasma cell	TBC			CL:0000786
Lymphoid	B Cells	Plasma Cells	IGA		Plasma IGA	Plasma IGA	IGHA..		KK - collapsed IGA.IGK and IGA.IGL into IGA, because most groups only annotate IGA together				CL:0000987	IgA plasma cell	TBC			CL:0000987
Lymphoid	B Cells	Plasma Cells	IGE		Plasma IGE	Plasma IGE	IGHE..						CL:0000947	IgE plasma cell	TBC			CL:0000947
Lymphoid	B Cells	Plasma Cells	IGG		Plasma IGG	Plasma IGG	IGHG..						CL:0000985	IgG plasma cell	TBC			CL:0000985
Lymphoid	B Cells	Plasma Cells	IGM		Plasma IGM	Plasma IGM	IGHM						CL:0000986	IgM plasma cell	TBC			CL:0000986
Lymphoid	B Cells	Germinal Center B Cells (GC B)			Germinal Center B Cells (GC B)	GC B Germinal Center							CL:0000844	germinal center B cell	TBC			CL:0000844
Lymphoid	B Cells	Germinal Center B Cells (GC B)	Dark Zone		GC B Dark Zone (GC B DZ)	GC B Dark Zone	CXCR4, AICDA, RGS13, NEIL1, BCL7A		synonyms: centroblast				CL:0009112	centroblast	TBC		Add new term: germinal center dark zone B cell	CL:0009112
Lymphoid	B Cells	Germinal Center B Cells (GC B)	Light Zone		GC B Light Zone (GC B LZ)	GC B Light Zone	BANK1, TNFRSF13C, CD83		synonyms: centrocyte				CL:0009111	centrocyte	TBC		Add new term: germinal center light zone B cell	CL:0009111
Lymphoid	B Cells	Memory B Cells			Memory B	B Memory	CD69, SELL, CD27, HLA-DRA		RZ-colonic memory B (SOX5+),				CL:0000787	memory B cell	TBC			CL:0000787
Lymphoid	B Cells	Naive B Cells			Naive B	B Naive	IGHM, IGHD	CD27	AA - suggest to split B-cells into naive and memory - cd27+/-, should split up naturally into clusters in the data JC - In my experience, IGHD+ is also a pretty good marker				CL:0000788	naive B cell	TBC			CL:0000788
Lymphoid	B Cells	Atypical B Cells			Atypical B	B Atypical	FCRL4, ITGAX		AA- added, should see more in older patients						TBC		Add new term: atypical B cells	CL:0000236
Lymphoid	B Cells	Marginal zone B cells (MZB)			Marginal zone B (MZB)	B Marginal zone (MZB)	PRBM1,XBP1		RZ-added				CL:0009060	marginal B cell of lymph node	TBC		Is a more generic term needed? Do we need specific MZB cells for different sections of the gut or do MZB only exist in spleen?	CL:0000845
Lymphoid	B Cells	Cycling B cells			Cycling B	B Cycling	MKI67, HMGB2, BCL6, TUBA1A		RZ-added				CL:4033068	cycling b cell	TBC		https://github.com/obophenotype/cell-ontology/issues/2354	CL:4033068
Lymphoid	T Cells				T Cells	T Cells	TRAC, CD3D, CD3E		AA - suggest T-cell split into CD4, CD8 and unconventional, TRAC only a marker for a/b T-cells				CL:0000084	T cell	TBC			CL:0000084
Lymphoid	T Cells	CD4 T Cells			CD4 T Cells	CD4 T	CD4						CL:0000624	CD4-positive,alpha-beta T cell	TBC			CL:0000624
Lymphoid	T Cells	CD4 T Cells	CD4 Tfh		CD4 Tfh	CD4 Tfh	BCL6, CXCR5, CD40LG, CXCL13						CL:0002038	T follicular helper cell	TBC			CL:0009062
Lymphoid	T Cells	CD4 T Cells	CD4 Th1		CD4 Th1	CD4 Th1	CD4, TBX21, IFNG, TNF						CL:0000545	T-helper 1 cell	TBC			CL:0000545
Lymphoid	T Cells	CD4 T Cells	CD4 Th17		CD4 Th17	CD4 Th17	RORC, IL17A, IL22, IL21, CSF2,IL23R						CL:0000899	T-helper 17 cell	TBC			CL:0000899
Lymphoid	T Cells	CD4 T Cells	CD4 Th2		CD4 Th2	CD4 Th2	GATA3, IL4, IL10, IL13						CL:0000546	T-helper 2 cell	TBC			CL:0000546
Lymphoid	T Cells	CD4 T Cells	CD4 Tr1		CD4 Tr1		IL10, TGFB, TBX21						CL:0000815	regulatory T cell	TBC
Lymphoid	T Cells	CD4 T Cells	Treg		CD4 Treg	CD4 Treg	IL2RA, FOXP3, CTLA4, PDCD1, TIGIT, ICOS						CL:0000815	regulatory T cell	TBC			CL:0001048
Lymphoid	T Cells	CD4 T Cells	Treg	Follicular Regulatory T (Tfr)	CD4 Tfr		CXCR5, IL10, BCL6, FOXP3, IL2RA		10.1038/s41590-019-0472-4
Lymphoid	T Cells	CD4 T Cells	Treg	Peripherally Derived Treg (pTreg)	CD4 pTreg		IL1R1, RORC, IL10
Lymphoid	T Cells	CD4 T Cells	Treg	Thymus Derived Treg (tTreg)	CD4 tTreg		IKZF2, GATA3
Lymphoid	T Cells	CD4 T Cells	CD4 Naive		CD4 Naive	CD4 Naive	CD4, CCR7, LEF1, IL7R, KLF2, S1PR5, SELL						CL:0000898	Naive T cell	TBC			CL:0000898
Lymphoid	T Cells	CD4 T Cells	CD4 Memory		CD4 Memory	CD4 Memory							CL:0000897	CD4-positive, alpha-beta memory T cell				CL:0000897
Lymphoid	T Cells	CD8 T Cells			CD8 T Cells	CD8 T	CD8A, CD8B						CL:0000625	CD8-positive, alpha beta T cell	TBC			CL:0000625
Lymphoid	T Cells	CD8 T Cells	CD8 Effector Memory		CD8 Effector Memory	CD8 Effector/Memory	IL2, GZMA, GZMK, GZMB, KLRG1						CL:0001062	effector memory CD8-positive, alpha-beta T cell, terminally differentiated	TBC			CL:0001062
Lymphoid	T Cells	CD8 T Cells	CD8 Circulating Effector Memory		CD8 Circulating Effector Memory	CD8 Circulating Effector/Memory	FGFBP2, CX3CR1, GZMH, GZMK		AA - added, though probably needs a better name				CL:0000913	effector memory CD8-positive, alpha-beta T cell	TBC		Add new term	CL:0000913
Lymphoid	T Cells	CD8 T Cells	CD8 Memory Exhausted		CD8 Memory Exhausted	CD8 Memory/Exhausted	LAG3, HAVCR2, PDCD1, LAYN, CTLA4, BATF						CL:0011025	exhausted T cell	TBC		Add new term	CL:0011025
Lymphoid	T Cells	CD8 T Cells	CD8 Resident Memory T cells (TRM)		CD8 TRM	CD8 TRM	CD8A, CD8B, ITGAE, CD69,ITGA1,RORA		RZ-added markers				CL:0002128	Tissue resident memory cell	TBC		New term request - needs expert input to discussion: https://github.com/obophenotype/cell-ontology/issues/2905#issuecomment-2591704338	CL:0000915
Lymphoid	T Cells	CD8 T Cells	CD8 IEL		CD8 IEL	CD8 IEL	ITGAE, CD160, KLRC2, KIR2DL4, NCR1, NCR2, NCR3, CD7, CD244 (2B4)		AA - most of these will be gamma-deltas - maybe combine categories? RBC: I wouldn't do that. IELs include also CD8 T cells and ILCs. I added some markers				CL:0002496	Intraepithelial lymphocyte	TBC			CL:0002496
Lymphoid	T Cells	CD8 T Cells	CD8 Naive		CD8 Naive	CD8 Naive	CD8A, LEF1, CCR7						CL:0000900	naive thymus-derived CD8-positive, alpha-beta T cell	TBC			CL:0000900
Lymphoid	T Cells	CD8 T Cells	CD8 Tc17		CD8 Tc17	CD8 Tc17	IL17A, IL23R, LAYN, IFNG		AA- added Tc17s				CL:0001052	CD8-positive, CXCR3-negative, CCR6-negtive, alpha-beta T cell	TBC			CL:0001052
Lymphoid	T Cells	CD8 T Cells	CD8 Memory		CD8 Memory	CD8 Memory							CL:0000909	CD8-positive, alpha-beta memory T cell				CL:0000909
Lymphoid	T Cells	Unconventional T Cells			Unconventional T Cells	T Unconventional									TBC			CL:0000084
Lymphoid	T Cells	Unconventional T Cells	Gamma Delta T Cells		Gamma Delta T Cells	T GammaDelta	TRGC1, TRDC, TRDV1, TRDV2, TRDV3, KLRK1		AA - split gamma deltas into their subtypes. Too fine maybe? They can cluster that way though				CL:0000798	gamma-delta T cell	TBC		https://github.com/obophenotype/cell-ontology/issues/2828	CL:0000798
Lymphoid	T Cells	Unconventional T Cells	Mucosa Associated Invariant T cells (MAIT)		MAIT Cells	T MAIT	LGALS3, ZBTB16, TRAV1-2, TRAJ33						CL:0000940	mucosal invariant T cell	TBC			CL:0000940
Lymphoid	T Cells	Unconventional T Cells	NK T Cells		NKT Cells	T NKT	FCER1G, HOPX, TRAV24		AA - moved under unconventional. Really rare though, would be surprised to get a cluster				CL:0000814	mature NK T cell	TBC			CL:0000814
Lymphoid	T Cells	Cycling			Cycling T Cells	T Cycling	MKI67, STMN1, TOP2A						CL:4033069	cycling T cell	TBC		cycling cells arent a grouping term in CL	CL:4033069
Lymphoid	Innate Lymphoid Cells (ILC)				Innate Lymphoid Cells (ILC)	ILC	CTSW, KLRF1, KLRD1, KIT, NCR2						CL:0001065	innate lymphoid cell	TBC			CL_0001065
Lymphoid	Innate Lymphoid Cells (ILC)	NK Cells			NK Cells	ILC NK Cells	GNLY, EOMES, PRF1, NKG7		RBC: separate furhter in CD16- and CD16+?				CL:0000623	natural killer cell	TBC			CL:0000623
Lymphoid	Innate Lymphoid Cells (ILC)	ILC1			ILC1	ILC1			might be not detectable				CL:0001068	ILC1	TBC			CL:0001068
Lymphoid	Innate Lymphoid Cells (ILC)	ILC2			ILC2	ILC2	CRTH2, GATA3, PTGDR2, HPGDS, IL1RL1, KRT1		might be not detectable. RBC- In fetal sampels				CL:0001081	group 2 innate lymphoid cell	TBC			CL:0001081
Lymphoid	Innate Lymphoid Cells (ILC)	ILC3			ILC3	ILC3	KRT86, RORC, IL7R		RBC: include LTi-like ILC3s?				CL:0001078	group 3 innate lymphoid cell	TBC			CL:0001078
Lymphoid	Innate Lymphoid Cells (ILC)	ILC Progenitor			ILC Progenitor	ILC Progenitor							CL:0001072	CD34-negative, CD117-positive innate lymphoid cell, human	TBC		Add synonym: ILC progenitor	CL:0001072
Myeloid					Myeloid	Myeloid	C1QB, C1QA, CXCL5						CL:0000763	myeloid cell	TBC			CL:0000763
Myeloid	Monocytes				Monocytes	Monocytes	CD14, LYST, AREG, PLAUR, CD300E						CL:0000576	monocyte	TBC			CL:0000576
Myeloid	Monocytes	Classical Monocytes			Classical Monocytes		VCAN, FCN1, S100A8, S100A9						CL:0000576	monocyte	TBC			CL:0000576
Myeloid	Monocytes	Nonclassical Monocytes			Nonclassical Monocytes		FCGR3A, CX3CR1						CL:0000576	monocyte	TBC			CL:0000576
Myeloid	Macrophages				Macrophages	Macrophages	NRG1, KLF4, GPR183, C1QB, CCL3L3, MS4A6A, MS4A7, CXCL2						CL:0000235	macrophage	TBC			CL:0000235
Myeloid	Macrophages	Cycling Macrophages			Cycling Macrophages	Macrophages Cycling	STMN1, C1Q*						CL:4033076	cycling macrophage	TBC		Add new term: cycling macrophage https://github.com/obophenotype/cell-ontology/issues/2354	CL:4033076
Myeloid	Macrophages	Tissue Resident Macrophages			Tissue Resident Macrophages	Macrophages Tissue Resident	C1QA, C1QB, C1QC, SELENOP	lack CD209, FOLR2 and CD163L1 expression	VG: suggested annotation name: M0 RZ: agree with VG for adding M0				CL:0000864	tissue resident macrophage	TBC			CL:0000864
Myeloid	Macrophages	Tissue Resident Macrophages	Mucosal Resident Macrophages		Mucosal Resident Macrophages		C1QA, C1QB, C1QC, SELENOP, CD163L1, FOLR2, CD209	lack C1QB, C1QC	VG: suggested annotation name: M0 RZ: agree with VG for adding M0				CL:0000864	tissue resident macrophage	TBC			CL:0000864
Myeloid	Macrophages	Tissue Resident Macrophages	Mucosal Resident Macrophages	Homeostatic Macrophages	Homeostatic Macrophages		C1QA, C1QB, C1QC, FOLR2, CD209, CD163L1
Myeloid	Macrophages	Tissue Resident Macrophages	Mucosal Resident Macrophages	M0 Macrophages	M0 Macrophages		C1QA, C1QB, C1QC	FOLR2, CD209, CD163L1
Myeloid	Macrophages	Tissue Resident Macrophages	Perivascular Resident Macrophages (PVM)		Perivascular Resident Macrophages		C1QA, C1QB, C1QC, LYVE1, COLEC12		VG: suggested annotation name: M0 RZ: agree with VG for adding M0
Myeloid	Macrophages	Tissue Resident Macrophages	Follicle Associated Resident Macrophages		Follicle Associated Resident Macrophages	Macrophages M2	PLA2G2D, PTGDS, MMP9		Consider continous development between Macrophage subtypes
Myeloid	Macrophages	M1			M1 Macrophages	Macrophages M1	TNF, CLL2, CLL3, IL1B		RZ-added, rare in non-IBD controls
Myeloid	Dendritic Cells				Dendritic Cells (DC)	Dendritic Cells (DC)	CCR7, CCL22, LAMP3, IDO1, ITGAX, CD207, FSCN1		RBC: add pre-cDCs?				CL:0000451	dendritic cell	TBC			CL:0000451
Myeloid	Dendritic Cells	Migratory Dendritic Cells (migDC)			migDC	DC migDC	LAMP3, IDO1, CCR7, CD40		RBC: added migratory DC (mature DC migrating to the lymph nodes)								KK - this is a commonly used label in gut bio, please add a new term	CL:0000451
Myeloid	Dendritic Cells	Conventional Dendritic Cells Type 1 (cDC1)			cDC1	DC cDC1	CLEC9A, C1orf54, XCR1, DNASE1L3, SHTN1						CL:0000990	conventional dendritic cell	TBC			CL:0000990
Myeloid	Dendritic Cells	Conventional Dendritic Cells Type 2 (cDC2)			cDC2	DC cDC2	CD1C, TCTN3, FCER1A, CLEC10A, SPI1, SIRPA		RBC - add DC3s? (CD1C, CLEC10A, FCER1A)				CL:0002465	CD11b-positive dendritic cell	TBC		Add synonym: cDC2	CL:0002465
Myeloid	Dendritic Cells	Conventional Dendritic Cells Type 2 (cDC2)	Tolerogenic DC		Tolerogenic cDC2		ALDH1A2		RBC - add DC3s? (CD1C, CLEC10A, FCER1A)				CL:0002465	CD11b-positive dendritic cell	TBC		Add synonym: cDC2	CL:0002465
Myeloid	Dendritic Cells	Plasmacytoid Dendritic Cells (pDC)			pDC	DC pDC	LILRA4, PLD4, IL3RA, CLIC3, CLEC4C						CL:0000784	plasmacytoid dendritic cell	TBC			CL:0000784
Myeloid	Dendritic Cells	Monocyte Derived Dendritic Cells (MO DC)			Monocyte Derived Dendritic Cells (MO DC)	DC Monocyte derived dendritic cell (MO DC)	MSR1, NPR2		RZ-added				CL:0011031	monocyte-derived dendritic cell	TBC			CL:0011031
Myeloid	Granulocytes				Granulocytes	Granulocytes	CLC, IL4, CPA3, FCGR2B						CL:0000094	granulocyte	TBC			CL:0000094
Myeloid	Granulocytes	Mast Cells			Mast Cells	Granulocytes Mast Cells	CPA3, TPSB2, TPSAB1, CTSG, HPGDS, KIT						CL:0000097	mast cell	TBC			CL:0000097
Myeloid	Granulocytes	Neutrophils			Neutrophils	Granulocytes Neutrophils	PROK2, IFIT2, CCL3L1, CXCR4, HCAR3, G0S2	CD14 only in Monocytes	CXCR2, MPO, FCGR3A (also monocytes) Cycling neutrophils CD15 'Mono/Neutrophil_MPO':['MPO','RETN','RNASE2','PCLAF'], 'Monocyte':['CD14','EREG','NAMPT','PLAUR','VCAN','FPR1'], 'Neutrophil':["CEACAM8", "PROK2", "CXCR2", "S100A12",'SPI1','KIT','GFI1','FUT4','FCGR3A','SELL'] Granulocytes, including eosinophils and neutrophils, increased in IBD (Supplementary Fig. 11a–c) and expressed distinct membrane…				CL:0000775	neutrophil	TBC			CL:0000775
Myeloid	Granulocytes	Basophils			Basophils	Granulocytes Basophils							CL:0000767	basophil	TBC			CL:0000767
Myeloid	Granulocytes	Eosinophils			Eosinophils	Granulocytes Eosinophils	CLC, IL4						CL:0000771	eosinophil	TBC			CL:0000771
Myeloid	Megakaryocytes				Megakaryocytes	Megakaryocytes	GP9, LCN2						CL:0000556	megakaryocyte	TBC			CL:0000556
Myeloid	Red Blood Cells (RBC)				Red Blood Cells (RBC)	Red Blood Cells (RBC)	HBB, HBA						CL:0000232	erythrocyte	TBC			CL:0000232
Neurons					Neurons	Neurons	RET,SNAP25, SLC17A7, RBFOX3, ENO2, SLC12A5		AA - expand neuron subtypes?				CL:0000540	neuron	TBC			CL:0000540
Neurons	Excitatory				Excitatory Neurons	Neurons Excitatory			KT - will populate, Alternative: glutamatergic neuron				CL:0000540	neuron	TBC		Excitatory neuron obsolete in CL. Consider using glutamatergic neuron instead. Do note that not all glutamatergic neurons are excitatory and replacing excitatory neuron with glutamatergic neuron should be done with caution.	CL:0008015
Neurons	Inhibitory				Inhibitory Neurons	Neurons Inhibitory			KT - will populate				CL:0008015	inhibitory interneuron	TBC			CL:0000165
Neurons	Neuroendocrine				Neuroendocrine Neurons	Neurons Neuroendocrine			KT - will populate				CL:0000165	neuroendocrine cell				CL:0000165
