## Supplemental Table 3: Cell type covariate variance explained for "The Human Gut Cell Atlas v1.0: A Unified, Community-Built Reference of Cellular Diversity Across the Gut"

### Sheet: Cell type Relative Abundances
Cell type Relative Abundances
Values are one-way sensitivity (fraction of variance, 0–1) of within-lineage CLR cell-type abundance vs each covariate — the same metric underlying the Fig. 3b top-2 cell-type × covariate heatmap.
Lineage	Cell type	Disease-adjacent vs healthy	Radial layer	Fresh vs Frozen	Sex	Age range	Library preparation method	Biopsy vs resection	Sequenced fragment	Gene annotation version
Epithelial	BEST4 CHE	0.000607912	0.0180267	0.0540637	0.00490262	0.0442832	0.00366507	0.0127666	0.00125234	0.0127208
Epithelial	BEST4 Colonocytes	0.0260376	0.200953	0.136712	0.00564314	0.0825011	0.112894	0.174603	0.00746804	0.00529837
Epithelial	BEST4 Enterocytes	0.0140826	0.0552447	0.074407	0.00811613	0.0253968	0.0103866	0.00425351	0.000649823	2.14363e-05
Epithelial	Brunners Gland Cells	0.0204098	0.223113	0.0249655	0.020029	0.122826	0.109642	0.0404124	0.0203036	0.00260923
Epithelial	Colonocyte Progenitors	0.0286992	0.161736	0.284501	0.00338313	0.112801	0.0329594	0.0541318	0.000189929	0.00192056
Epithelial	Crypt Top Colonocytes	0.0395272	0.159737	0.114132	0.0056125	0.0643211	0.104554	0.0674582	0.0298726	0.0015736
Epithelial	EEC Enterochromaffin (EC)	0.0200948	0.189544	0.00302972	0.0229949	0.0550923	0.0673029	0.0506424	0.00238342	0.000234105
Epithelial	EEC L	0.00159257	0.07234	0.00541613	0.0165749	0.0218913	0.00466416	0.00498529	0.000457676	0.0526526
Epithelial	EEC N	0.00857117	0.0231439	0.00990812	0.00655792	0.0362192	0.01997	0.0171516	0.00792699	0.0240363
Epithelial	EEC Progenitors	0.00338486	0.0560428	0.044215	0.0049413	0.0589791	0.00198765	0.00273214	0.000345346	0.00132706
Epithelial	EEC S	0.0334539	0.110353	0.00601189	0.00593244	0.0921393	0.09558	0.00518667	0.0307329	0.00718579
Epithelial	Enterocyte Progenitors	0.0279319	0.223765	0.0616774	0.0202122	0.0974437	0.109135	0.119161	0.0245352	0.013964
Epithelial	Enteroendocrine Cells (EEC)	0.00755538	0.127115	0.000615563	0.0044096	0.0514565	0.0199978	0.000592325	0.011592	0.0230114
Epithelial	Epithelial	0.00346425	0.198053	0.0356157	0.00328209	0.0464314	0.0888254	0.0075459	0.0389201	0.0138391
Epithelial	Foveolar Cells	0.037097	0.293653	0.0259958	0.0227196	0.140876	0.0967845	0.0207057	0.0372373	0.00515618
Epithelial	Goblet Cells	0.00119914	0.157097	0.140109	0.0128297	0.234827	0.0907622	0.0113573	0.00465655	0.0175567
Epithelial	Intestinal Stem Cells (ISC)	0.0335798	0.0781046	0.000114758	0.00399557	0.0695541	0.0840578	0.0009236	0.0632568	0.0497737
Epithelial	Lower Crypt Colonocytes	0.0622088	0.208198	0.183399	0.00841903	0.0849958	0.0460594	0.0978921	0.00115071	0.00655175
Epithelial	Lower Villus Enterocytes	0.00216565	0.175532	0.147054	0.00277563	0.0746207	0.0433876	0.03984	0.0166281	0.00142574
Epithelial	Mature Goblet Cells	0.000253267	0.138809	0.143784	0.0491497	0.131157	0.0392149	0.0584328	0.000411249	0.0502298
Epithelial	Microfold Cells (M Cells)	6.75315e-07	0.130152	0.0592775	0.0219366	0.151143	0.024891	0.000153599	0.0187117	0.00294921
Epithelial	Mid Crypt Colonocytes	0.0198152	0.165714	0.0997411	0.0045658	0.0848075	0.0765626	0.130574	0.00260657	0.000966601
Epithelial	Mid Villus Enterocytes	0.00691563	0.085028	0.153862	0.00991614	0.0862341	0.0322253	0.0459458	0.00710083	0.00272259
Epithelial	Paneth Cells	0.0985517	0.245933	0.0177285	0.0218182	0.0458521	0.0036256	0.00429539	0.000287394	0.00199475
Epithelial	Secretory Progenitors	0.0782988	0.115527	0.0454521	0.0271873	0.0499267	0.0361082	0.0408837	0.0161011	0.000420362
Epithelial	Transiently Amplifying Cells (TA)	0.0940906	0.141974	0.0348759	0.018257	0.0679779	0.0252568	0.102657	0.0199303	0.0466267
Epithelial	Tuft Cells	0.0921231	0.0916181	0.00482807	0.0185938	0.069754	0.214394	0.0102371	7.01051e-05	0.129849
Epithelial	Tuft Progenitors	0.00834315	0.130953	0.149175	0.00374245	0.107885	0.00376469	0.0064531	0.00239335	0.0170974
Epithelial	Villus Tip Enterocytes	0.0218071	0.0812103	0.132326	0.00399235	0.0577853	0.0247538	0.0688421	0.00237504	0.00106943
Lymphoid	CD4 Memory	8.14903e-06	0.0757343	0.026033	0.0111647	0.136822	0.134758	0.0331777	0.0379243
Lymphoid	CD4 Naive	0.020318	0.0847497	0.00904385	0.00386588	0.0606568	0.0102435	0.0225786	0.000371997
Lymphoid	CD4 Tfh	0.00312846	0.12536	0.000223629	0.00629261	0.0664735	0.0449166	0.0607239	0.0115426
Lymphoid	CD4 Tfr	0.0212579	0.0372189	0.00604753	0.00868358	0.0319601	0.0300447	0.0414574	0.00239686
Lymphoid	CD4 Th17	0.0227549	0.131319	0.030066	0.0232147	0.119248	0.143564	0.00146829	0.00249608
Lymphoid	CD4 Tr1	0.0407799	0.0305388	0.00239835	0.030288	0.0540284	0.0832965	0.00679755	0.0330612
Lymphoid	CD4 pTreg	0.0795754	0.0775252	0.00311893	0.0278705	0.0591575	0.0391067	0.00469086	0.00959717
Lymphoid	CD4 tTreg	0.0169103	0.107379	0.000453282	0.0147479	0.044529	0.0361819	0.0382182	0.0104879
Lymphoid	CD8 Circulating Effector Memory	0.00612495	0.113375	0.00868947	0.00500184	0.0512906	0.0745936	0.0165182	0.0525599
Lymphoid	CD8 Effector Memory	0.000115658	0.0627051	0.00040969	0.0131664	0.0763002	0.11976	0.0567369	0.119251
Lymphoid	CD8 IEL	0.0446249	0.20293	0.000797416	0.0219016	0.058747	0.04913	0.0487459	0.0468518
Lymphoid	CD8 Memory Exhausted	0.0124962	0.173189	4.53992e-07	0.0169204	0.0582047	0.0624108	0.0611381	0.00183597
Lymphoid	CD8 Naive	0.000438157	0.0499357	0.0346959	0.00264491	0.11371	0.0362912	0.00598316	0.00129238
Lymphoid	CD8 TRM	0.00237348	0.16646	0.0396387	0.00876102	0.122618	0.153758	0.0124572	9.95446e-07
Lymphoid	GC B Dark Zone (GC B DZ)	0.00140335	0.0710028	3.77115e-06	0.0265852	0.138548	0.0408799	0.058757	0.0088441
Lymphoid	GC B Light Zone (GC B LZ)	0.00197359	0.0476979	1.94864e-07	0.0349211	0.120092	0.049391	0.0668877	0.0107216
Lymphoid	Gamma Delta T Cells	0.000189312	0.0521311	0.106403	0.0215572	0.360036	0.093779	0.00259515	0.000325005
Lymphoid	ILC3	0.0112626	0.0731107	0.0104782	0.0498809	0.0589608	0.0999925	0.0427184	0.0436722
Lymphoid	MAIT Cells	0.0128611	0.0437783	0.0128319	0.0126625	0.0309298	0.0495961	0.000540379	0.00744469
Lymphoid	Memory B	0.0125306	0.111557	0.00295176	0.00346723	0.0637092	0.0456392	0.0374376	0.0206588
Lymphoid	NK Cells	0.0234902	0.137405	0.0111679	0.0111175	0.0319858	0.119276	0.0295419	0.0393202
Lymphoid	NKT Cells	0.00356215	0.215918	0.0722249	0.0375801	0.125185	0.0416761	0.0155292	0.000979062
Lymphoid	Naive B	0.0586452	0.079713	0.0249629	0.00150248	0.0980578	0.0547396	0.0516261	0.0165244
Lymphoid	Plasma Cells	0.0330031	0.361868	0.00166772	0.000946846	0.0680923	0.0192066	0.0273273	4.70052e-05
Lymphoid	Plasma IGA	0.0547397	0.146655	0.0275701	0.0209808	0.0558203	0.064787	0.0359941	0.0263966
Lymphoid	Plasma IGG	0.00212032	0.141274	0.0364808	0.0395714	0.0941653	0.256183	0.0770825	0.0785372
Myeloid	Classical Monocytes	0.00046567	0.0693659	0.0183909	0.0112886	0.0497612	0.0188033	0.070347	1.93197e-05
Myeloid	Cycling Macrophages	0.0380885	0.0626461	0.00313136	0.0107167	0.0373452	0.00890194	0.0353803	0.00208531
Myeloid	Eosinophils	0.0201523	0.309866	0.0100724	0.00808501	0.0569022	0.0115724	0.00524588	0.00140904
Myeloid	Follicle Associated Resident Macrophages	2.40145e-05	0.0905116	5.3134e-05	0.0167736	0.0417822	0.0187667	0.0640364	0.000586756
Myeloid	Homeostatic Macrophages	0.000674691	0.150249	0.0461154	0.0100646	0.0742544	0.0859519	0.0515318	0.0123522
Myeloid	M0 Macrophages	0.0592417	0.305951	0.069909	0.0232588	0.0508249	0.0390267	0.0604438	4.89382e-05
Myeloid	Mast Cells	0.0474355	0.109035	0.00604961	0.0115865	0.0525078	0.051974	0.0701937	0.000170014
Myeloid	Monocyte Derived Dendritic Cells (MO DC)	0.0448819	0.248003	0.00642946	0.00814794	0.0849827	0.100087	0.00497622	0.00219127
Myeloid	Neutrophils	0.0253723	0.292259	0.00458917	0.00417615	0.0913093	0.00951807	0.0275909	0.000114028
Myeloid	Nonclassical Monocytes	0.00131696	0.163532	0.0213792	0.00701277	0.0840612	0.032474	0.0473937	0.0165576
Myeloid	Perivascular Resident Macrophages	0.0207003	0.332646	0.0275572	0.0113719	0.162074	0.187101	0.212283	0.000629758
Myeloid	Tolerogenic cDC2	9.45001e-05	0.0902543	0.00100064	0.000506509	0.0610332	0.0179314	0.000101033	0.00071771
Myeloid	cDC1	0.0421709	0.0674089	0.000215244	0.00174891	0.124426	0.0201459	0.111454	0.0069102
Myeloid	cDC2	0.0971249	0.118792	0.000514501	0.0344098	0.0909974	0.0431979	0.049794	0.0340672
Myeloid	migDC	0.0104918	0.0412908	0.00837704	0.0032467	0.0902734	0.0434323	0.0299335	0.00719218
Myeloid	pDC	0.0051021	0.148953	0.0455087	0.033777	0.154063	0.0124663	0.000484797	0.00326935
Stroma	Adipocytes	0.0409945	0.361542	0.00447505	0.0060744	0.116834	0.155474	0.375754	0.0120939
Stroma	Angiogenic Pericytes	4.76318e-06	0.192226	0.118627	0.00175248	0.11954	0.12862	0.13185	0.0163045
Stroma	Arteriolar Endothelial	0.0595565	0.29111	0.0035968	0.0559759	0.205848	0.107814	0.207408	0.00124474
Stroma	Capillary Endothelial	0.0630745	0.328618	0.00906591	0.0317875	0.157772	0.2903	0.222361	0.0132288
Stroma	Contractile Pericytes	0.0131011	0.212579	0.000501384	0.0614582	0.18626	0.082878	0.254772	0.0124485
Stroma	Crypt Bottom Fibroblasts (S2A)	0.00472543	0.281238	0.141633	0.0168681	0.130629	0.238463	0.23087	0.00132134
Stroma	Crypt Top Fibroblasts (S2B)	0.000139894	0.330574	0.00327666	0.0471179	0.202264	0.1991	0.369155	0.000316762
Stroma	Fibroblastic Reticular Cells (FRC)	0.00267084	0.0254269	0.0639512	0.00250922	0.108018	0.0405972	0.00560669	0.000334216
Stroma	Follicular Dendritic Cells (fDC)	0.00160097	0.02317	0.0552381	0.00826944	0.141673	0.0268214	0.0025072	0.000304397
Stroma	Glia	0.0587425	0.154504	0.0635825	0.0341372	0.132682	0.094741	0.0438649	0.0130398
Stroma	Interstitial Cells of Cajal (ICC)	0.0311078	0.102635	0.0683158	0.0137589	0.100751	0.0330443	0.0354462	2.16434e-06
Stroma	Lamina propria Fibroblasts (S1)	0.0674606	0.454087	0.000679032	0.0119456	0.15327	0.16134	0.386911	0.00479596
Stroma	Lymphatic Endothelial	0.00891183	0.35106	0.101388	0.00602687	0.221	0.144904	0.24527	0.00928869
Stroma	Marginal Reticular Cells (MRC)	0.00194795	0.0265138	0.00692572	0.00490564	0.141998	0.0163555	0.0145143	0.00404699
Stroma	Medullary Sinus Endothelial	0.0746268	0.0220946	0.177431	0.00976539	0.125896	0.0278823	0.000771411	0.0143061
Stroma	Mesenchymal Lymphoid Tissue Organizer Cells (mLTo Cells)	0.0441042	0.0815336	0.00436582	0.00197265	0.118088	0.0804021	0.0229681	0.00190873
Stroma	Muscularis Propria Fibroblasts	1.90271e-05	0.307643	0.00125831	0.0140078	0.192654	0.253885	0.199606	0.0211349
Stroma	Myofibroblasts	0.00125823	0.26521	0.00922455	0.0126442	0.17911	0.151815	0.317098	0.000371814
Stroma	Post Arteriole Capillary Endothelial (PAC)	0.105673	0.452977	0.0241883	0.0445499	0.148834	0.200111	0.271573	0.00369053
Stroma	Pre Venule Capillary Endothelial (PVC)	0.00020973	0.204663	0.00259925	0.0196623	0.0888127	0.176428	0.133516	0.0286761
Stroma	Secretory Pericytes	0.0732432	0.00326769	0.111031	0.0127839	0.0316329	0.0116131	0.000149609	0.00388186
Stroma	Smooth Muscle Cells (SMC)	0.00477435	0.0750369	0.0033779	0.00629842	0.148331	0.035601	0.00930378	0.00160631
Stroma	Submucosal Fibroblasts (S3)	0.0595261	0.561791	0.00708193	0.00164113	0.321814	0.2683	0.578726	0.0108485
Stroma	Venular Endothelial	0.0266168	0.115878	0.00383679	0.0386548	0.0555787	0.0112677	0.0017663	0.00505346

### Sheet: Cell type Gene Expression
Cell type Gene Expression
Values are variance-weighted PCR ω² (0–1) of within-cell-type gene-expression embeddings vs each covariate (companion expression analysis to Fig. 3).
Lineage	Cell type	Disease-adjacent vs healthy	Radial layer	Fresh vs Frozen	Sex	Age range	Library preparation method	Biopsy vs resection	Sequenced fragment	Gene annotation version
Epithelial	BEST4 Colonocytes	0.125634	0.419992	0.0980538	0.0123443	0.209467	0.208403	0.187215	0.0322432	0.039553
Epithelial	BEST4 Enterocytes	0.0297551	0.340484		0.0168768	0.0460326	0.0695802	0.0701029	0.0100256	0.0378883
Epithelial	Colonocyte Progenitors	0.141954	0.541762	0.157833	0.00922989	0.31999	0.244865	0.204256	0.00633212	0.00881825
Epithelial	Crypt Top Colonocytes	0.0815797	0.342018	0.10376	0.00893159	0.138146	0.232098	0.15298	0.0268643	0.0219764
Epithelial	EEC Enterochromaffin (EC)	0.0566376	0.35219	0.0975554	0.0250044	0.0958018	0.125246	0.0908521	0.0358806
Epithelial	Enterocyte Progenitors	0.109043	0.439996	0.0279653	0.00958593	0.0503122	0.085485	0.0917061	0.0092575	0.0229391
Epithelial	Goblet Cells	0.0752647	0.429565	0.0221866	0.00842788	0.0587123	0.0860661	0.0731284	0.0100982	0.0252949
Epithelial	Intestinal Stem Cells (ISC)	0.0426687	0.43766	0.104879	0.00773406	0.0966737	0.0808365	0.0653112	0.00754111	0.0242739
Epithelial	Lower Crypt Colonocytes	0.121094	0.442571	0.125332	0.0147222	0.21781	0.234739	0.189782	0.0466504	0.0275776
Epithelial	Lower Villus Enterocytes	0.0979488	0.376372		0.0108089	0.0425988	0.0735024	0.0903802	0.00807016	0.0258052
Epithelial	Mature Goblet Cells	0.0632343	0.398549	0.0343377	0.00858345	0.0564713	0.108479	0.0883508	0.0156231
Epithelial	Mid Crypt Colonocytes	0.160592	0.443801	0.0855373	0.0117894	0.283147	0.213951	0.179745	0.014907	0.0182975
Epithelial	Mid Villus Enterocytes	0.0779006	0.348023	0.0125046	0.0106145	0.060187	0.0918886	0.10634	0.011298	0.0257833
Epithelial	Secretory Progenitors	0.0727957	0.412983	0.0303561	0.00531558	0.0367084	0.0841226	0.0755823	0.00875358	0.0116976
Epithelial	Transiently Amplifying Cells (TA)	0.0860793	0.36669	0.116786	0.00473067	0.0686506	0.0766339	0.0925758	0.00954305	0.0101145
Epithelial	Tuft Cells	0.0224511	0.390616	0.0386664	0.01043	0.0594792	0.0896389	0.0440513	0.0283594	0.0408946
Epithelial	Villus Tip Enterocytes	0.084445	0.353957	0.0132187	0.00549683	0.069196	0.0794429	0.0928512	0.0114966	0.043776
Lymphoid	CD4 Memory	0.0367913	0.204501	0.0373694	0.00569557	0.0794593	0.164693	0.164541	0.0423366
Lymphoid	CD4 Naive	0.0163737	0.191676	0.0599483	0.00964208	0.074858	0.186077	0.10592	0.0641389
Lymphoid	CD4 Tfh	0.0208712	0.20802	0.0521916	0.00970874	0.0531658	0.205061	0.13003	0.0718188
Lymphoid	CD4 Tfr	0.0118233	0.0819786	0.00756832	0.0176507	0.047472	0.200602	0.0975273	0.0959302
Lymphoid	CD4 Th17	0.0452242	0.216932	0.0505031	0.00424335	0.0814797	0.162692	0.165859	0.0387479
Lymphoid	CD4 Tr1	0.0107567	0.0849373	0.0118275	0.030146	0.0446797	0.20706	0.0771892	0.111116
Lymphoid	CD4 pTreg	0.024105	0.15042	0.032016	0.00600188	0.0565767	0.26598	0.13957	0.0985022
Lymphoid	CD4 tTreg	0.0217666	0.173125	0.0475219	0.00582275	0.0613138	0.230356	0.142536	0.0869702
Lymphoid	CD8 Circulating Effector Memory	0.0240603	0.202809	0.029701	0.00557512	0.081197	0.191277	0.141933	0.054274
Lymphoid	CD8 Effector Memory	0.0394059	0.193876	0.0211927	0.00575281	0.075374	0.165083	0.154893	0.0651678
Lymphoid	CD8 IEL	0.0405075	0.205006	0.0736187	0.00721485	0.0825801	0.167386	0.158512	0.0468769
Lymphoid	CD8 Naive	0.0208661	0.114748	0.0661475	0.0168478	0.0884076	0.150019	0.0886096	0.0470844
Lymphoid	CD8 TRM	0.048678	0.216386	0.0691586	0.00484212	0.0808833	0.159501	0.1575	0.0388311
Lymphoid	GC B Dark Zone (GC B DZ)	0.0636814	0.261592	0.0361003	0.0134694	0.0859324	0.123504	0.0674318	0.0336085
Lymphoid	GC B Light Zone (GC B LZ)	0.0425252	0.214299	0.0372295	0.0158247	0.065241	0.095667	0.0495997	0.0348016
Lymphoid	Gamma Delta T Cells	0.0469725	0.129875	0.12671	0.0189611	0.106935	0.222258	0.0627136	0.050628
Lymphoid	ILC3	0.0468944	0.147898	0.00866682	0.0079617	0.0850715	0.153007	0.139443	0.0331515
Lymphoid	MAIT Cells	0.0227636	0.129988	0.0745682	0.00853335	0.0493195	0.197373	0.0889543	0.09699
Lymphoid	Memory B	0.0394974	0.284605	0.069513	0.00679166	0.0826521	0.136066	0.137237	0.021549
Lymphoid	NK Cells	0.0638996	0.149385	0.0238943	0.00569393	0.0762082	0.136851	0.160293	0.0276365
Lymphoid	NKT Cells	0.0697725	0.19395	0.0073772	0.00530135	0.0578008	0.146588	0.14409	0.0621062
Lymphoid	Naive B	0.0249578	0.257993	0.0771627	0.00980299	0.0678338	0.143021	0.105965	0.0303853
Lymphoid	Plasma Cells	0.0678552	0.35295	0.0672871	0.00695122	0.112212	0.157979	0.104538	0.0585834
Lymphoid	Plasma IGA	0.0447745	0.342502	0.0534186	0.00631538	0.10161	0.169634	0.111462	0.0299673
Lymphoid	Plasma IGG	0.0766633	0.11726	0.0381562	0.0179893	0.219311	0.125498	0.0476269	0.00644754
Myeloid	Classical Monocytes	0.0451165	0.100928	0.0342018	0.00717643	0.151284	0.0953317	0.148222	0.0142775
Myeloid	Cycling Macrophages	0.144988	0.158847		0.0542741	0.245534	0.153777	0.171184	0.0200865
Myeloid	Follicle Associated Resident Macrophages	0.0554345	0.0997781		0.0140754	0.167507	0.140743	0.0401153	0.0410853
Myeloid	Homeostatic Macrophages	0.0602244	0.233001	0.0259506	0.00770435	0.0691627	0.11127	0.0776466	0.0567973
Myeloid	M0 Macrophages	0.0347707	0.25317	0.0161723	0.00355044	0.0659554	0.0641791	0.106407	0.019356
Myeloid	Mast Cells	0.0597193	0.250694	0.0180832	0.00463517	0.0888282	0.104713	0.152843	0.0292039
Myeloid	Perivascular Resident Macrophages	0.055302	0.0776931	0.10639	0.0301307	0.268838	0.0221797	0.127543	0.00559668
Myeloid	cDC1	0.0301913	0.0737461		0.0154014	0.202449	0.0891906	0.0460117	0.0123798
Myeloid	cDC2	0.0472358	0.197454	0.0261878	0.00827086	0.0716696	0.0876247	0.138257	0.0232847
Stroma	Arteriolar Endothelial	0.061855	0.222368	0.125862	0.0193856	0.315716	0.165727	0.142712	0.0384596
Stroma	Capillary Endothelial	0.222419	0.213003	0.231092	0.0235967	0.211542	0.071008
Stroma	Contractile Pericytes	0.0393862	0.135139	0.052175	0.0235499	0.229324	0.0738343	0.132573	0.00664886
Stroma	Crypt Bottom Fibroblasts (S2A)	0.085867	0.26935	0.0850049	0.00580222	0.084267	0.0895755	0.0426852	0.0123971
Stroma	Crypt Top Fibroblasts (S2B)	0.0745089	0.241585	0.0709282	0.00512782	0.112061	0.0593773	0.0484568
Stroma	Glia	0.034301	0.203181	0.0698829	0.00638198	0.126013	0.0791159	0.114935	0.00558087
Stroma	Lamina propria Fibroblasts (S1)	0.0629617	0.334632	0.0630229	0.00726215	0.1541	0.093907	0.0816557	0.00711786
Stroma	Lymphatic Endothelial	0.104403	0.141604	0.0614411	0.0238313	0.302206		0.175355
Stroma	Medullary Sinus Endothelial	0.0726411	0.266422		0.0197789	0.132776	0.0650518	0.0372591
Stroma	Myofibroblasts	0.128286	0.190993	0.096249	0.0066574	0.0847714	0.0527553	0.00548125
Stroma	Post Arteriole Capillary Endothelial (PAC)	0.0612369	0.299463	0.065769	0.00770922	0.126358	0.0846643	0.0829754	0.0158627
Stroma	Submucosal Fibroblasts (S3)	0.126374	0.16626	0.175378	0.027356	0.226649	0.0415568	0.0652742	0.00358479
Stroma	Venular Endothelial	0.0567936	0.209685	0.0751219	0.00971697	0.138237	0.0614901	0.10155	0.0139267
