## Supplemental Table 4: HGCA Tier 2 metadata example for "The Human Gut Cell Atlas v1.0: A Unified, Community-Built Reference of Cellular Diversity Across the Gut"

### Sheet: Tier 2 Donor Metadata
donor_id	disease_ontology_term	disease_ontology_term_id	indication_for_sampling	age	age_unit	height	weight	bmi	smoking_status	smoking_pack_years	years_since_smoking_cessation	alcohol_history	alcohol_type	alcohol_usage_duration	alcohol_units	medications	medical_test_results	previous_surgery	comorbidity_ontology_term	nutritional_state	defined_diet	diet_meat_animal_products	diet_specific	disease_free_text	disease_location	known_gut_related_disease	clinical_activity_score	clinical_activity_score_name
This should be the same donor_id as was used in tier 1 metadata. a unique identifier for each donor or study participant with a relative timepoint as a suffix, separated by "_", if any longitudinal sampling of the same donor was performed. These identifiers should be unique to your study. For example, R can denote a single Return sampling, or if multiple, t1, t2, t3, etc.	the name of the disease_ontology_term_ID. If not included in dropdown, copy+paste your value into the cells and contact us	the disease ontology term as listed in the EBI MONDO disease ontologies: https://www.ebi.ac.uk/ols4/ontologies/mondo	The medical reason for why the donor was sampled	The age in age_unit (see right) of the donor. If >24 weeks, use months. If > 2 years, use years.	The unit of time for which the age is annotated	The height of the donor in centimeters	The weight of the donor in kilograms	The body mass index of the donor. This can be automatically filled in using height and weight or entered manually if known	Does the donor have a history of tobacco use?	number of packs per day for an entire year of life. For example, if the donor smoked 1 pack per day for 3 years, it would be 3	The number of years since the donor quit smoking	Does the donor have a history of alcohol use?	Types of alcoholic beverages consumed	number of years the donor has used any alcohol	Frequency and quantity of alcohol intake per week.	current gut disease related medications taken by the donor, encoded as generic names. Multiple responses are accepted	gut-relevant medical test results associated with the sampling at the time of sampling. separate with ";"	any previous gut surgery undertaken by the donor. Multiple responses are accepted	any additional diseases the donor has at time of sampling, from the list of MONDO disease ontology terms (see disease_ontology_term for more info). Multiple responses are accepted	Whether or not the donor was fasting or on a feeding tube at the time of sampling	if the donor was on a defined diet at time of sampling	To what extent the donor consumes animal products	Which defined diet was the donor on? Multiple responses are accepted	free text to include any disease or known pre-existing condition of patients in the study, even if thought not to be involved in the sample	The tissue ontology term of the tissue section affected by the disease noted in disease columns	Any gut related disease the donor has, encoded using the MONDO disease ontology terms. This can be automatically filled in by GCA based on disease ontology terms to the left if left blank	Is there a clinical activity score for the disease mentioned?	Which clinical activity score was used?
project_donor1_t0; project_donor2_t0; project_donor3_t0; project_donor1_r1; project_donor1_r2;	healthy crohns_disease functional_gastrointestinal_disorder ulcerative_colitis colorectal_cancer intestinal_cancer ileal_atresia necrotizing_enterocolitis cystic_fibrosis_associated_meconium_ileus colonic_atresia polyposis chemical_colitis barretts_esophagus digestive_system_disorder	PATO:0000461 MONDO:0005011 MONDO:0004335 MONDO:0005101 MONDO:0005575 MONDO:0005814 HP:0011102 MONDO:0005313 MONDO:0005413 MONDO:0010562 MONDO:0000147 MONDO:0000706 MONDO:0013662 MONDO:0004335	suspected_IBD suspected_cancer organ_donor N/A	1 2 3 4 5 6 7 8 9 10 11 12 13 14 15 16	years months weeks	162.5	62.2	23.6	active former never	1 2 3 4 5 6 7 8 9 10 11 12 13	1 2 3 4 5 6 7 8 9 10 11 12 13	active former never	beer liquor wine	1 2 3 4 5 6 7 8 9 10 11 12 13		aTNF aIL12/23 aIL23 aa4b7 JAK_inhibitors S1P_receptor_modulators aIL17 Steroid NSAID 5-ASA Prokinetics Antibiotics H2-Blockers PPIs aGLP1 FMT Antispasmodics Checkpoint_inhibitors Probiotics Fiber Antidepressants Immunotherapies Chemotherapies Radiation Antivirals other_biologics	high_CRP high_blood_pressure low_TSH; high_blood_pressure	gut_resection coleostomy gastric_bypass other_stoma	heart_disease stroke diabetes cancer	normal fasting feeding_tube	yes no	vegan vegetarian omnivore	gluten_free fodmap baby_formula breastfeeding elimination keto paleo	obesity; colorectal_cancer; none	duodenum jejunum ileum ascending_colon hepatic_flexure transverse_colon splenic_flexure descending_colon sigmoid_colon rectum anal_canal caecum gastrointestinal_system_mesentery vermiform_appendix mesenteric_lymph_node small_intestine colon	crohns_disease functional_gastrointestinal_disorder ulcerative_colitis colorectal_cancer covid	1 2.5 3	PCDAI wPCDAI PUCAI
FILL OUT INFORMATION BELOW THIS ROW

### Sheet: Tier 2 Donor Human Diversity
donor_id	genderidentity_selfreported	ethnicity_selfreported_freetext	ethnicity_question_text	language_donor_primary_language	geography_collectionsite_latitude_longitude	geography_currentresidence_location_country_state	geography_currentresidence_location_granular	language_mother_father_tongue	geography_currentresidence_duration	geography_currentresidence_urbanrural	geography_placeofbirth_location_country_state	geography_placeofbirth_location_granular	geography_placeofbirth_duration	geography_placeofbirth_urbanrural	ethnicity_parents_selfreported_freetext	menarche_age	reproductive_menopause	reproductive_number_children	reproductive_number_pregnancies
This should be the same donor_id as was used in tier 1 metadata. This must be free-text that identifies a unique individual that data were derived from.	Donor self-reported gender identity.	Donor self-reported ethnicity (or ethnicities) in free-text; can include tribe, dialect group, etc. If race information is submitted under this field, please ensure that the question(s) and response options posed to donors are included in the next metadata category (“ethnicity_question_text”). Separate multiple entries with a comma.	Question and response options posed to donors for collecting metadata on donor self-reported ethnicity and / or tribe and / or dialect group and / or race etc.	Primary language(s), spoken by donor. Can include dialects (for example, Hokkien).	Latitude and longitude GPS coordinates of collection site.	Country and state of donor’s current residence at time of sample collection.	Nearest city, town, or village to location of donor’s current residence at time of sample collection.	Ancestral language(s), spoken by parents (“mother tongue” and / or “father tongue”) and / or grandparents. Can include dialects (for example, Hokkien).	Duration of residence, in years, rounded up to the nearest whole number, at time of sample collection.	Urban, suburban, or rural descriptor of current residence.	Country and state of place of birth.	Nearest city, town, or village to location of place of birth.	Duration of residence, in years, rounded up to the nearest whole number.	Urban, suburban, or rural descriptor of place of birth.	Donor’s parents’ self-reported ethnicity (or ethnicities) in free-text; can include tribe, dialect group, etc. Separate multiple entries with a comma.	Age at menarche, rounded to nearest whole number.	Menopausal status of donor at time of sample collection.	Number of children (full-term pregnancies) the donor has given birth to at time of sample collection.	Number of pregnancies the donor has had at time of sample collection.
CR_donor_1; MM_donor_1; LR_donor_2	Female Gender; Male Gender; Non-Binary Gender; Other Gender; Agender; Gender Fluid; Gender Identifier X; Genderqueer; Transgender; Two-spirit		“What is your ethnicity?”; “Are you Hispanic/Latino?”; Example from All of Us “Which categories describe you? Select all that apply. Note You may select more than one group. American Indian or Alaska Native (for example, Aztec, Blackfeet Tribe, Mayan, Navajo Nation, Native Village of Barrow (Utqiagvik) Inupiat Traditional Government, Nome Eskimo Community, etc.)* Asian (for example, Asian Indian,…	Mandarin Chinese, Hokkien, Bahasa Melayu, Tamil, Hausa, Yoruba, Swahili	1.3, 103.8; not reported	Singapore, United Kingdom, Massachusetts USA, New South Wales Australia, Nassau Bahamas	Singapore, Cambridge, Boston, Kingston	Mandarin Chinese, Hokkien, Bahasa Melayu, Tamil, Hausa, Yoruba, Swahili	1, 10, 100, 25-30, 55-60, >100	urban, suburban, rural	Singapore, United Kingdom, Massachusetts USA, New South Wales Australia, Bauchi State, Nigeria	Singapore, Cambridge, Boston	1, 10, 100, 25-30, 55-60, >100	urban, suburban, rural	Singaporean Chinese, Singaporean Malay, Singaporean Indian, Haitian, Nigerian Hausa, Ghana Hausa, Benin Kanuri, Nigerian Kanuri, Igbo, Luo, Herero, Garifuna, Kalinago	10, 11, 12, 13, 14, 15, 16	pre-menopausal, peri-menopausal, post-menopausal, not applicable	1, 2, 3, not applicable	1, 2, 3, not applicable
FILL OUT INFORMATION BELOW THIS ROW

### Sheet: Tier 2 Sample Metadata
sample_id	radial_tissue_term	macroscopic_appearance	procedure
This should be the same sample_id as was used in tier 1 metadata. A unique identifier for each sample in the study. These should be unique to your dataset	The layer of the gut that was sequenced. This depends on the chemical digestion used. The chemical digestion methods should be collected in the "protocol" and "process" fields.	The macroscopic appearance of the tissue sampled	What procedure did the donor undergo for gut sampling?
project_donor1_colon; project_donor1_duodenum; project_donor1_t0_duodenum	EPI; LP; MUSC; SUB; MLN	healthy inflamed ulcerated strictured polyp erythema	endoscopy colonoscopy thoracic_surgery laporoscopic_surgery postmortem
FILL OUT INFORMATION BELOW THIS ROW
