## Supplemental Table 5: Germinal center GSVA for "The Human Gut Cell Atlas v1.0: A Unified, Community-Built Reference of Cellular Diversity Across the Gut"

### Sheet: follicle_gsva_gc_program_gene_l
n_genes_in_program	program	program_name	gene	gene_source	lineage	role	cap_source_celltypes	wilcoxon_source_celltypes	methods_summary
47	GC_module	GC B module	ACTG1	wilcoxon_expansion	lymphoid	featured	GC B Dark Zone (GC B DZ); GC B Light Zone (GC B LZ); Germinal Center B Cells (GC B)	GC B Dark Zone (GC B DZ); GC B Light Zone (GC B LZ)	GC B program built from CAP taxonomy markers for germinal-center / dark-zone / light-zone B cells (plus curated GC staples such as AICDA, BCL6, RGS13, CXCR4, CD83, MME, LMO2, SUGCT), expanded with top Wilcoxon marker genes from atlas GC B cells, spanning B-cell identity, MHC-II presentation, proliferation, and zone-associated GC programs.
47	GC_module	GC B module	AICDA	cap_marker;curated_staple	lymphoid	featured	GC B Dark Zone (GC B DZ); GC B Light Zone (GC B LZ); Germinal Center B Cells (GC B)	GC B Dark Zone (GC B DZ); GC B Light Zone (GC B LZ)	GC B program built from CAP taxonomy markers for germinal-center / dark-zone / light-zone B cells (plus curated GC staples such as AICDA, BCL6, RGS13, CXCR4, CD83, MME, LMO2, SUGCT), expanded with top Wilcoxon marker genes from atlas GC B cells, spanning B-cell identity, MHC-II presentation, proliferation, and zone-associated GC programs.
47	GC_module	GC B module	ANP32B	wilcoxon_expansion	lymphoid	featured	GC B Dark Zone (GC B DZ); GC B Light Zone (GC B LZ); Germinal Center B Cells (GC B)	GC B Dark Zone (GC B DZ); GC B Light Zone (GC B LZ)	GC B program built from CAP taxonomy markers for germinal-center / dark-zone / light-zone B cells (plus curated GC staples such as AICDA, BCL6, RGS13, CXCR4, CD83, MME, LMO2, SUGCT), expanded with top Wilcoxon marker genes from atlas GC B cells, spanning B-cell identity, MHC-II presentation, proliferation, and zone-associated GC programs.
47	GC_module	GC B module	ARPC3	wilcoxon_expansion	lymphoid	featured	GC B Dark Zone (GC B DZ); GC B Light Zone (GC B LZ); Germinal Center B Cells (GC B)	GC B Dark Zone (GC B DZ); GC B Light Zone (GC B LZ)	GC B program built from CAP taxonomy markers for germinal-center / dark-zone / light-zone B cells (plus curated GC staples such as AICDA, BCL6, RGS13, CXCR4, CD83, MME, LMO2, SUGCT), expanded with top Wilcoxon marker genes from atlas GC B cells, spanning B-cell identity, MHC-II presentation, proliferation, and zone-associated GC programs.
47	GC_module	GC B module	BANK1	cap_marker	lymphoid	featured	GC B Dark Zone (GC B DZ); GC B Light Zone (GC B LZ); Germinal Center B Cells (GC B)	GC B Dark Zone (GC B DZ); GC B Light Zone (GC B LZ)	GC B program built from CAP taxonomy markers for germinal-center / dark-zone / light-zone B cells (plus curated GC staples such as AICDA, BCL6, RGS13, CXCR4, CD83, MME, LMO2, SUGCT), expanded with top Wilcoxon marker genes from atlas GC B cells, spanning B-cell identity, MHC-II presentation, proliferation, and zone-associated GC programs.
47	GC_module	GC B module	BASP1	wilcoxon_expansion	lymphoid	featured	GC B Dark Zone (GC B DZ); GC B Light Zone (GC B LZ); Germinal Center B Cells (GC B)	GC B Dark Zone (GC B DZ); GC B Light Zone (GC B LZ)	GC B program built from CAP taxonomy markers for germinal-center / dark-zone / light-zone B cells (plus curated GC staples such as AICDA, BCL6, RGS13, CXCR4, CD83, MME, LMO2, SUGCT), expanded with top Wilcoxon marker genes from atlas GC B cells, spanning B-cell identity, MHC-II presentation, proliferation, and zone-associated GC programs.
47	GC_module	GC B module	BCL6	cap_marker;curated_staple	lymphoid	featured	GC B Dark Zone (GC B DZ); GC B Light Zone (GC B LZ); Germinal Center B Cells (GC B)	GC B Dark Zone (GC B DZ); GC B Light Zone (GC B LZ)	GC B program built from CAP taxonomy markers for germinal-center / dark-zone / light-zone B cells (plus curated GC staples such as AICDA, BCL6, RGS13, CXCR4, CD83, MME, LMO2, SUGCT), expanded with top Wilcoxon marker genes from atlas GC B cells, spanning B-cell identity, MHC-II presentation, proliferation, and zone-associated GC programs.
47	GC_module	GC B module	BCL7A	cap_marker	lymphoid	featured	GC B Dark Zone (GC B DZ); GC B Light Zone (GC B LZ); Germinal Center B Cells (GC B)	GC B Dark Zone (GC B DZ); GC B Light Zone (GC B LZ)	GC B program built from CAP taxonomy markers for germinal-center / dark-zone / light-zone B cells (plus curated GC staples such as AICDA, BCL6, RGS13, CXCR4, CD83, MME, LMO2, SUGCT), expanded with top Wilcoxon marker genes from atlas GC B cells, spanning B-cell identity, MHC-II presentation, proliferation, and zone-associated GC programs.
47	GC_module	GC B module	CD22	wilcoxon_expansion	lymphoid	featured	GC B Dark Zone (GC B DZ); GC B Light Zone (GC B LZ); Germinal Center B Cells (GC B)	GC B Dark Zone (GC B DZ); GC B Light Zone (GC B LZ)	GC B program built from CAP taxonomy markers for germinal-center / dark-zone / light-zone B cells (plus curated GC staples such as AICDA, BCL6, RGS13, CXCR4, CD83, MME, LMO2, SUGCT), expanded with top Wilcoxon marker genes from atlas GC B cells, spanning B-cell identity, MHC-II presentation, proliferation, and zone-associated GC programs.
47	GC_module	GC B module	CD38	cap_marker	lymphoid	featured	GC B Dark Zone (GC B DZ); GC B Light Zone (GC B LZ); Germinal Center B Cells (GC B)	GC B Dark Zone (GC B DZ); GC B Light Zone (GC B LZ)	GC B program built from CAP taxonomy markers for germinal-center / dark-zone / light-zone B cells (plus curated GC staples such as AICDA, BCL6, RGS13, CXCR4, CD83, MME, LMO2, SUGCT), expanded with top Wilcoxon marker genes from atlas GC B cells, spanning B-cell identity, MHC-II presentation, proliferation, and zone-associated GC programs.
47	GC_module	GC B module	CD74	wilcoxon_expansion	lymphoid	featured	GC B Dark Zone (GC B DZ); GC B Light Zone (GC B LZ); Germinal Center B Cells (GC B)	GC B Dark Zone (GC B DZ); GC B Light Zone (GC B LZ)	GC B program built from CAP taxonomy markers for germinal-center / dark-zone / light-zone B cells (plus curated GC staples such as AICDA, BCL6, RGS13, CXCR4, CD83, MME, LMO2, SUGCT), expanded with top Wilcoxon marker genes from atlas GC B cells, spanning B-cell identity, MHC-II presentation, proliferation, and zone-associated GC programs.
47	GC_module	GC B module	CD79A	wilcoxon_expansion	lymphoid	featured	GC B Dark Zone (GC B DZ); GC B Light Zone (GC B LZ); Germinal Center B Cells (GC B)	GC B Dark Zone (GC B DZ); GC B Light Zone (GC B LZ)	GC B program built from CAP taxonomy markers for germinal-center / dark-zone / light-zone B cells (plus curated GC staples such as AICDA, BCL6, RGS13, CXCR4, CD83, MME, LMO2, SUGCT), expanded with top Wilcoxon marker genes from atlas GC B cells, spanning B-cell identity, MHC-II presentation, proliferation, and zone-associated GC programs.
47	GC_module	GC B module	CD79B	wilcoxon_expansion	lymphoid	featured	GC B Dark Zone (GC B DZ); GC B Light Zone (GC B LZ); Germinal Center B Cells (GC B)	GC B Dark Zone (GC B DZ); GC B Light Zone (GC B LZ)	GC B program built from CAP taxonomy markers for germinal-center / dark-zone / light-zone B cells (plus curated GC staples such as AICDA, BCL6, RGS13, CXCR4, CD83, MME, LMO2, SUGCT), expanded with top Wilcoxon marker genes from atlas GC B cells, spanning B-cell identity, MHC-II presentation, proliferation, and zone-associated GC programs.
47	GC_module	GC B module	CD83	cap_marker;curated_staple	lymphoid	featured	GC B Dark Zone (GC B DZ); GC B Light Zone (GC B LZ); Germinal Center B Cells (GC B)	GC B Dark Zone (GC B DZ); GC B Light Zone (GC B LZ)	GC B program built from CAP taxonomy markers for germinal-center / dark-zone / light-zone B cells (plus curated GC staples such as AICDA, BCL6, RGS13, CXCR4, CD83, MME, LMO2, SUGCT), expanded with top Wilcoxon marker genes from atlas GC B cells, spanning B-cell identity, MHC-II presentation, proliferation, and zone-associated GC programs.
47	GC_module	GC B module	CXCR4	cap_marker;curated_staple	lymphoid	featured	GC B Dark Zone (GC B DZ); GC B Light Zone (GC B LZ); Germinal Center B Cells (GC B)	GC B Dark Zone (GC B DZ); GC B Light Zone (GC B LZ)	GC B program built from CAP taxonomy markers for germinal-center / dark-zone / light-zone B cells (plus curated GC staples such as AICDA, BCL6, RGS13, CXCR4, CD83, MME, LMO2, SUGCT), expanded with top Wilcoxon marker genes from atlas GC B cells, spanning B-cell identity, MHC-II presentation, proliferation, and zone-associated GC programs.
47	GC_module	GC B module	CXCR5	cap_marker	lymphoid	featured	GC B Dark Zone (GC B DZ); GC B Light Zone (GC B LZ); Germinal Center B Cells (GC B)	GC B Dark Zone (GC B DZ); GC B Light Zone (GC B LZ)	GC B program built from CAP taxonomy markers for germinal-center / dark-zone / light-zone B cells (plus curated GC staples such as AICDA, BCL6, RGS13, CXCR4, CD83, MME, LMO2, SUGCT), expanded with top Wilcoxon marker genes from atlas GC B cells, spanning B-cell identity, MHC-II presentation, proliferation, and zone-associated GC programs.
47	GC_module	GC B module	GAPDH	wilcoxon_expansion	lymphoid	featured	GC B Dark Zone (GC B DZ); GC B Light Zone (GC B LZ); Germinal Center B Cells (GC B)	GC B Dark Zone (GC B DZ); GC B Light Zone (GC B LZ)	GC B program built from CAP taxonomy markers for germinal-center / dark-zone / light-zone B cells (plus curated GC staples such as AICDA, BCL6, RGS13, CXCR4, CD83, MME, LMO2, SUGCT), expanded with top Wilcoxon marker genes from atlas GC B cells, spanning B-cell identity, MHC-II presentation, proliferation, and zone-associated GC programs.
47	GC_module	GC B module	HLA-DMA	wilcoxon_expansion	lymphoid	featured	GC B Dark Zone (GC B DZ); GC B Light Zone (GC B LZ); Germinal Center B Cells (GC B)	GC B Dark Zone (GC B DZ); GC B Light Zone (GC B LZ)	GC B program built from CAP taxonomy markers for germinal-center / dark-zone / light-zone B cells (plus curated GC staples such as AICDA, BCL6, RGS13, CXCR4, CD83, MME, LMO2, SUGCT), expanded with top Wilcoxon marker genes from atlas GC B cells, spanning B-cell identity, MHC-II presentation, proliferation, and zone-associated GC programs.
47	GC_module	GC B module	HLA-DQA1	wilcoxon_expansion	lymphoid	featured	GC B Dark Zone (GC B DZ); GC B Light Zone (GC B LZ); Germinal Center B Cells (GC B)	GC B Dark Zone (GC B DZ); GC B Light Zone (GC B LZ)	GC B program built from CAP taxonomy markers for germinal-center / dark-zone / light-zone B cells (plus curated GC staples such as AICDA, BCL6, RGS13, CXCR4, CD83, MME, LMO2, SUGCT), expanded with top Wilcoxon marker genes from atlas GC B cells, spanning B-cell identity, MHC-II presentation, proliferation, and zone-associated GC programs.
47	GC_module	GC B module	HLA-DRA	wilcoxon_expansion	lymphoid	featured	GC B Dark Zone (GC B DZ); GC B Light Zone (GC B LZ); Germinal Center B Cells (GC B)	GC B Dark Zone (GC B DZ); GC B Light Zone (GC B LZ)	GC B program built from CAP taxonomy markers for germinal-center / dark-zone / light-zone B cells (plus curated GC staples such as AICDA, BCL6, RGS13, CXCR4, CD83, MME, LMO2, SUGCT), expanded with top Wilcoxon marker genes from atlas GC B cells, spanning B-cell identity, MHC-II presentation, proliferation, and zone-associated GC programs.
47	GC_module	GC B module	HLA-DRB1	wilcoxon_expansion	lymphoid	featured	GC B Dark Zone (GC B DZ); GC B Light Zone (GC B LZ); Germinal Center B Cells (GC B)	GC B Dark Zone (GC B DZ); GC B Light Zone (GC B LZ)	GC B program built from CAP taxonomy markers for germinal-center / dark-zone / light-zone B cells (plus curated GC staples such as AICDA, BCL6, RGS13, CXCR4, CD83, MME, LMO2, SUGCT), expanded with top Wilcoxon marker genes from atlas GC B cells, spanning B-cell identity, MHC-II presentation, proliferation, and zone-associated GC programs.
47	GC_module	GC B module	HMGA1	wilcoxon_expansion	lymphoid	featured	GC B Dark Zone (GC B DZ); GC B Light Zone (GC B LZ); Germinal Center B Cells (GC B)	GC B Dark Zone (GC B DZ); GC B Light Zone (GC B LZ)	GC B program built from CAP taxonomy markers for germinal-center / dark-zone / light-zone B cells (plus curated GC staples such as AICDA, BCL6, RGS13, CXCR4, CD83, MME, LMO2, SUGCT), expanded with top Wilcoxon marker genes from atlas GC B cells, spanning B-cell identity, MHC-II presentation, proliferation, and zone-associated GC programs.
47	GC_module	GC B module	HMGB1	wilcoxon_expansion	lymphoid	featured	GC B Dark Zone (GC B DZ); GC B Light Zone (GC B LZ); Germinal Center B Cells (GC B)	GC B Dark Zone (GC B DZ); GC B Light Zone (GC B LZ)	GC B program built from CAP taxonomy markers for germinal-center / dark-zone / light-zone B cells (plus curated GC staples such as AICDA, BCL6, RGS13, CXCR4, CD83, MME, LMO2, SUGCT), expanded with top Wilcoxon marker genes from atlas GC B cells, spanning B-cell identity, MHC-II presentation, proliferation, and zone-associated GC programs.
47	GC_module	GC B module	HMGB2	wilcoxon_expansion	lymphoid	featured	GC B Dark Zone (GC B DZ); GC B Light Zone (GC B LZ); Germinal Center B Cells (GC B)	GC B Dark Zone (GC B DZ); GC B Light Zone (GC B LZ)	GC B program built from CAP taxonomy markers for germinal-center / dark-zone / light-zone B cells (plus curated GC staples such as AICDA, BCL6, RGS13, CXCR4, CD83, MME, LMO2, SUGCT), expanded with top Wilcoxon marker genes from atlas GC B cells, spanning B-cell identity, MHC-II presentation, proliferation, and zone-associated GC programs.
47	GC_module	GC B module	HMGN1	wilcoxon_expansion	lymphoid	featured	GC B Dark Zone (GC B DZ); GC B Light Zone (GC B LZ); Germinal Center B Cells (GC B)	GC B Dark Zone (GC B DZ); GC B Light Zone (GC B LZ)	GC B program built from CAP taxonomy markers for germinal-center / dark-zone / light-zone B cells (plus curated GC staples such as AICDA, BCL6, RGS13, CXCR4, CD83, MME, LMO2, SUGCT), expanded with top Wilcoxon marker genes from atlas GC B cells, spanning B-cell identity, MHC-II presentation, proliferation, and zone-associated GC programs.
47	GC_module	GC B module	HMGN2	wilcoxon_expansion	lymphoid	featured	GC B Dark Zone (GC B DZ); GC B Light Zone (GC B LZ); Germinal Center B Cells (GC B)	GC B Dark Zone (GC B DZ); GC B Light Zone (GC B LZ)	GC B program built from CAP taxonomy markers for germinal-center / dark-zone / light-zone B cells (plus curated GC staples such as AICDA, BCL6, RGS13, CXCR4, CD83, MME, LMO2, SUGCT), expanded with top Wilcoxon marker genes from atlas GC B cells, spanning B-cell identity, MHC-II presentation, proliferation, and zone-associated GC programs.
47	GC_module	GC B module	LMO2	curated_staple	lymphoid	featured	GC B Dark Zone (GC B DZ); GC B Light Zone (GC B LZ); Germinal Center B Cells (GC B)	GC B Dark Zone (GC B DZ); GC B Light Zone (GC B LZ)	GC B program built from CAP taxonomy markers for germinal-center / dark-zone / light-zone B cells (plus curated GC staples such as AICDA, BCL6, RGS13, CXCR4, CD83, MME, LMO2, SUGCT), expanded with top Wilcoxon marker genes from atlas GC B cells, spanning B-cell identity, MHC-II presentation, proliferation, and zone-associated GC programs.
47	GC_module	GC B module	LRMP	wilcoxon_expansion	lymphoid	featured	GC B Dark Zone (GC B DZ); GC B Light Zone (GC B LZ); Germinal Center B Cells (GC B)	GC B Dark Zone (GC B DZ); GC B Light Zone (GC B LZ)	GC B program built from CAP taxonomy markers for germinal-center / dark-zone / light-zone B cells (plus curated GC staples such as AICDA, BCL6, RGS13, CXCR4, CD83, MME, LMO2, SUGCT), expanded with top Wilcoxon marker genes from atlas GC B cells, spanning B-cell identity, MHC-II presentation, proliferation, and zone-associated GC programs.
47	GC_module	GC B module	MARCKSL1	wilcoxon_expansion	lymphoid	featured	GC B Dark Zone (GC B DZ); GC B Light Zone (GC B LZ); Germinal Center B Cells (GC B)	GC B Dark Zone (GC B DZ); GC B Light Zone (GC B LZ)	GC B program built from CAP taxonomy markers for germinal-center / dark-zone / light-zone B cells (plus curated GC staples such as AICDA, BCL6, RGS13, CXCR4, CD83, MME, LMO2, SUGCT), expanded with top Wilcoxon marker genes from atlas GC B cells, spanning B-cell identity, MHC-II presentation, proliferation, and zone-associated GC programs.
47	GC_module	GC B module	MKI67	cap_marker	lymphoid	featured	GC B Dark Zone (GC B DZ); GC B Light Zone (GC B LZ); Germinal Center B Cells (GC B)	GC B Dark Zone (GC B DZ); GC B Light Zone (GC B LZ)	GC B program built from CAP taxonomy markers for germinal-center / dark-zone / light-zone B cells (plus curated GC staples such as AICDA, BCL6, RGS13, CXCR4, CD83, MME, LMO2, SUGCT), expanded with top Wilcoxon marker genes from atlas GC B cells, spanning B-cell identity, MHC-II presentation, proliferation, and zone-associated GC programs.
47	GC_module	GC B module	MME	cap_marker;curated_staple	lymphoid	featured	GC B Dark Zone (GC B DZ); GC B Light Zone (GC B LZ); Germinal Center B Cells (GC B)	GC B Dark Zone (GC B DZ); GC B Light Zone (GC B LZ)	GC B program built from CAP taxonomy markers for germinal-center / dark-zone / light-zone B cells (plus curated GC staples such as AICDA, BCL6, RGS13, CXCR4, CD83, MME, LMO2, SUGCT), expanded with top Wilcoxon marker genes from atlas GC B cells, spanning B-cell identity, MHC-II presentation, proliferation, and zone-associated GC programs.
47	GC_module	GC B module	MS4A1	wilcoxon_expansion	lymphoid	featured	GC B Dark Zone (GC B DZ); GC B Light Zone (GC B LZ); Germinal Center B Cells (GC B)	GC B Dark Zone (GC B DZ); GC B Light Zone (GC B LZ)	GC B program built from CAP taxonomy markers for germinal-center / dark-zone / light-zone B cells (plus curated GC staples such as AICDA, BCL6, RGS13, CXCR4, CD83, MME, LMO2, SUGCT), expanded with top Wilcoxon marker genes from atlas GC B cells, spanning B-cell identity, MHC-II presentation, proliferation, and zone-associated GC programs.
47	GC_module	GC B module	NEIL1	cap_marker	lymphoid	featured	GC B Dark Zone (GC B DZ); GC B Light Zone (GC B LZ); Germinal Center B Cells (GC B)	GC B Dark Zone (GC B DZ); GC B Light Zone (GC B LZ)	GC B program built from CAP taxonomy markers for germinal-center / dark-zone / light-zone B cells (plus curated GC staples such as AICDA, BCL6, RGS13, CXCR4, CD83, MME, LMO2, SUGCT), expanded with top Wilcoxon marker genes from atlas GC B cells, spanning B-cell identity, MHC-II presentation, proliferation, and zone-associated GC programs.
47	GC_module	GC B module	OAZ1	wilcoxon_expansion	lymphoid	featured	GC B Dark Zone (GC B DZ); GC B Light Zone (GC B LZ); Germinal Center B Cells (GC B)	GC B Dark Zone (GC B DZ); GC B Light Zone (GC B LZ)	GC B program built from CAP taxonomy markers for germinal-center / dark-zone / light-zone B cells (plus curated GC staples such as AICDA, BCL6, RGS13, CXCR4, CD83, MME, LMO2, SUGCT), expanded with top Wilcoxon marker genes from atlas GC B cells, spanning B-cell identity, MHC-II presentation, proliferation, and zone-associated GC programs.
47	GC_module	GC B module	POU2F2	wilcoxon_expansion	lymphoid	featured	GC B Dark Zone (GC B DZ); GC B Light Zone (GC B LZ); Germinal Center B Cells (GC B)	GC B Dark Zone (GC B DZ); GC B Light Zone (GC B LZ)	GC B program built from CAP taxonomy markers for germinal-center / dark-zone / light-zone B cells (plus curated GC staples such as AICDA, BCL6, RGS13, CXCR4, CD83, MME, LMO2, SUGCT), expanded with top Wilcoxon marker genes from atlas GC B cells, spanning B-cell identity, MHC-II presentation, proliferation, and zone-associated GC programs.
47	GC_module	GC B module	PTMA	wilcoxon_expansion	lymphoid	featured	GC B Dark Zone (GC B DZ); GC B Light Zone (GC B LZ); Germinal Center B Cells (GC B)	GC B Dark Zone (GC B DZ); GC B Light Zone (GC B LZ)	GC B program built from CAP taxonomy markers for germinal-center / dark-zone / light-zone B cells (plus curated GC staples such as AICDA, BCL6, RGS13, CXCR4, CD83, MME, LMO2, SUGCT), expanded with top Wilcoxon marker genes from atlas GC B cells, spanning B-cell identity, MHC-II presentation, proliferation, and zone-associated GC programs.
47	GC_module	GC B module	RGS13	cap_marker;curated_staple	lymphoid	featured	GC B Dark Zone (GC B DZ); GC B Light Zone (GC B LZ); Germinal Center B Cells (GC B)	GC B Dark Zone (GC B DZ); GC B Light Zone (GC B LZ)	GC B program built from CAP taxonomy markers for germinal-center / dark-zone / light-zone B cells (plus curated GC staples such as AICDA, BCL6, RGS13, CXCR4, CD83, MME, LMO2, SUGCT), expanded with top Wilcoxon marker genes from atlas GC B cells, spanning B-cell identity, MHC-II presentation, proliferation, and zone-associated GC programs.
47	GC_module	GC B module	SERF2	wilcoxon_expansion	lymphoid	featured	GC B Dark Zone (GC B DZ); GC B Light Zone (GC B LZ); Germinal Center B Cells (GC B)	GC B Dark Zone (GC B DZ); GC B Light Zone (GC B LZ)	GC B program built from CAP taxonomy markers for germinal-center / dark-zone / light-zone B cells (plus curated GC staples such as AICDA, BCL6, RGS13, CXCR4, CD83, MME, LMO2, SUGCT), expanded with top Wilcoxon marker genes from atlas GC B cells, spanning B-cell identity, MHC-II presentation, proliferation, and zone-associated GC programs.
47	GC_module	GC B module	SLC25A5	wilcoxon_expansion	lymphoid	featured	GC B Dark Zone (GC B DZ); GC B Light Zone (GC B LZ); Germinal Center B Cells (GC B)	GC B Dark Zone (GC B DZ); GC B Light Zone (GC B LZ)	GC B program built from CAP taxonomy markers for germinal-center / dark-zone / light-zone B cells (plus curated GC staples such as AICDA, BCL6, RGS13, CXCR4, CD83, MME, LMO2, SUGCT), expanded with top Wilcoxon marker genes from atlas GC B cells, spanning B-cell identity, MHC-II presentation, proliferation, and zone-associated GC programs.
47	GC_module	GC B module	SMIM14	wilcoxon_expansion	lymphoid	featured	GC B Dark Zone (GC B DZ); GC B Light Zone (GC B LZ); Germinal Center B Cells (GC B)	GC B Dark Zone (GC B DZ); GC B Light Zone (GC B LZ)	GC B program built from CAP taxonomy markers for germinal-center / dark-zone / light-zone B cells (plus curated GC staples such as AICDA, BCL6, RGS13, CXCR4, CD83, MME, LMO2, SUGCT), expanded with top Wilcoxon marker genes from atlas GC B cells, spanning B-cell identity, MHC-II presentation, proliferation, and zone-associated GC programs.
47	GC_module	GC B module	STMN1	wilcoxon_expansion	lymphoid	featured	GC B Dark Zone (GC B DZ); GC B Light Zone (GC B LZ); Germinal Center B Cells (GC B)	GC B Dark Zone (GC B DZ); GC B Light Zone (GC B LZ)	GC B program built from CAP taxonomy markers for germinal-center / dark-zone / light-zone B cells (plus curated GC staples such as AICDA, BCL6, RGS13, CXCR4, CD83, MME, LMO2, SUGCT), expanded with top Wilcoxon marker genes from atlas GC B cells, spanning B-cell identity, MHC-II presentation, proliferation, and zone-associated GC programs.
47	GC_module	GC B module	SUGCT	curated_staple	lymphoid	featured	GC B Dark Zone (GC B DZ); GC B Light Zone (GC B LZ); Germinal Center B Cells (GC B)	GC B Dark Zone (GC B DZ); GC B Light Zone (GC B LZ)	GC B program built from CAP taxonomy markers for germinal-center / dark-zone / light-zone B cells (plus curated GC staples such as AICDA, BCL6, RGS13, CXCR4, CD83, MME, LMO2, SUGCT), expanded with top Wilcoxon marker genes from atlas GC B cells, spanning B-cell identity, MHC-II presentation, proliferation, and zone-associated GC programs.
47	GC_module	GC B module	SWAP70	wilcoxon_expansion	lymphoid	featured	GC B Dark Zone (GC B DZ); GC B Light Zone (GC B LZ); Germinal Center B Cells (GC B)	GC B Dark Zone (GC B DZ); GC B Light Zone (GC B LZ)	GC B program built from CAP taxonomy markers for germinal-center / dark-zone / light-zone B cells (plus curated GC staples such as AICDA, BCL6, RGS13, CXCR4, CD83, MME, LMO2, SUGCT), expanded with top Wilcoxon marker genes from atlas GC B cells, spanning B-cell identity, MHC-II presentation, proliferation, and zone-associated GC programs.
47	GC_module	GC B module	TCL1A	wilcoxon_expansion	lymphoid	featured	GC B Dark Zone (GC B DZ); GC B Light Zone (GC B LZ); Germinal Center B Cells (GC B)	GC B Dark Zone (GC B DZ); GC B Light Zone (GC B LZ)	GC B program built from CAP taxonomy markers for germinal-center / dark-zone / light-zone B cells (plus curated GC staples such as AICDA, BCL6, RGS13, CXCR4, CD83, MME, LMO2, SUGCT), expanded with top Wilcoxon marker genes from atlas GC B cells, spanning B-cell identity, MHC-II presentation, proliferation, and zone-associated GC programs.
47	GC_module	GC B module	TNFRSF13C	cap_marker	lymphoid	featured	GC B Dark Zone (GC B DZ); GC B Light Zone (GC B LZ); Germinal Center B Cells (GC B)	GC B Dark Zone (GC B DZ); GC B Light Zone (GC B LZ)	GC B program built from CAP taxonomy markers for germinal-center / dark-zone / light-zone B cells (plus curated GC staples such as AICDA, BCL6, RGS13, CXCR4, CD83, MME, LMO2, SUGCT), expanded with top Wilcoxon marker genes from atlas GC B cells, spanning B-cell identity, MHC-II presentation, proliferation, and zone-associated GC programs.
47	GC_module	GC B module	TUBB	wilcoxon_expansion	lymphoid	featured	GC B Dark Zone (GC B DZ); GC B Light Zone (GC B LZ); Germinal Center B Cells (GC B)	GC B Dark Zone (GC B DZ); GC B Light Zone (GC B LZ)	GC B program built from CAP taxonomy markers for germinal-center / dark-zone / light-zone B cells (plus curated GC staples such as AICDA, BCL6, RGS13, CXCR4, CD83, MME, LMO2, SUGCT), expanded with top Wilcoxon marker genes from atlas GC B cells, spanning B-cell identity, MHC-II presentation, proliferation, and zone-associated GC programs.
47	GC_module	GC B module	VPREB3	wilcoxon_expansion	lymphoid	featured	GC B Dark Zone (GC B DZ); GC B Light Zone (GC B LZ); Germinal Center B Cells (GC B)	GC B Dark Zone (GC B DZ); GC B Light Zone (GC B LZ)	GC B program built from CAP taxonomy markers for germinal-center / dark-zone / light-zone B cells (plus curated GC staples such as AICDA, BCL6, RGS13, CXCR4, CD83, MME, LMO2, SUGCT), expanded with top Wilcoxon marker genes from atlas GC B cells, spanning B-cell identity, MHC-II presentation, proliferation, and zone-associated GC programs.
25	GC_DZ	GC B dark zone	ACTG1	wilcoxon_expansion	lymphoid	featured	GC B Dark Zone (GC B DZ)	GC B Dark Zone (GC B DZ)	Dark-zone GC B program from CAP markers for GC B DZ plus curated DZ staples, expanded with top Wilcoxon markers from atlas GC B DZ cells.
25	GC_DZ	GC B dark zone	AICDA	cap_marker;curated_staple	lymphoid	featured	GC B Dark Zone (GC B DZ)	GC B Dark Zone (GC B DZ)	Dark-zone GC B program from CAP markers for GC B DZ plus curated DZ staples, expanded with top Wilcoxon markers from atlas GC B DZ cells.
25	GC_DZ	GC B dark zone	ANP32B	wilcoxon_expansion	lymphoid	featured	GC B Dark Zone (GC B DZ)	GC B Dark Zone (GC B DZ)	Dark-zone GC B program from CAP markers for GC B DZ plus curated DZ staples, expanded with top Wilcoxon markers from atlas GC B DZ cells.
25	GC_DZ	GC B dark zone	ARPC3	wilcoxon_expansion	lymphoid	featured	GC B Dark Zone (GC B DZ)	GC B Dark Zone (GC B DZ)	Dark-zone GC B program from CAP markers for GC B DZ plus curated DZ staples, expanded with top Wilcoxon markers from atlas GC B DZ cells.
25	GC_DZ	GC B dark zone	BASP1	wilcoxon_expansion	lymphoid	featured	GC B Dark Zone (GC B DZ)	GC B Dark Zone (GC B DZ)	Dark-zone GC B program from CAP markers for GC B DZ plus curated DZ staples, expanded with top Wilcoxon markers from atlas GC B DZ cells.
25	GC_DZ	GC B dark zone	BCL7A	cap_marker	lymphoid	featured	GC B Dark Zone (GC B DZ)	GC B Dark Zone (GC B DZ)	Dark-zone GC B program from CAP markers for GC B DZ plus curated DZ staples, expanded with top Wilcoxon markers from atlas GC B DZ cells.
25	GC_DZ	GC B dark zone	CD79B	wilcoxon_expansion	lymphoid	featured	GC B Dark Zone (GC B DZ)	GC B Dark Zone (GC B DZ)	Dark-zone GC B program from CAP markers for GC B DZ plus curated DZ staples, expanded with top Wilcoxon markers from atlas GC B DZ cells.
25	GC_DZ	GC B dark zone	CXCR4	cap_marker;curated_staple	lymphoid	featured	GC B Dark Zone (GC B DZ)	GC B Dark Zone (GC B DZ)	Dark-zone GC B program from CAP markers for GC B DZ plus curated DZ staples, expanded with top Wilcoxon markers from atlas GC B DZ cells.
25	GC_DZ	GC B dark zone	GAPDH	wilcoxon_expansion	lymphoid	featured	GC B Dark Zone (GC B DZ)	GC B Dark Zone (GC B DZ)	Dark-zone GC B program from CAP markers for GC B DZ plus curated DZ staples, expanded with top Wilcoxon markers from atlas GC B DZ cells.
25	GC_DZ	GC B dark zone	HMGA1	wilcoxon_expansion	lymphoid	featured	GC B Dark Zone (GC B DZ)	GC B Dark Zone (GC B DZ)	Dark-zone GC B program from CAP markers for GC B DZ plus curated DZ staples, expanded with top Wilcoxon markers from atlas GC B DZ cells.
25	GC_DZ	GC B dark zone	HMGB1	wilcoxon_expansion	lymphoid	featured	GC B Dark Zone (GC B DZ)	GC B Dark Zone (GC B DZ)	Dark-zone GC B program from CAP markers for GC B DZ plus curated DZ staples, expanded with top Wilcoxon markers from atlas GC B DZ cells.
25	GC_DZ	GC B dark zone	HMGB2	wilcoxon_expansion	lymphoid	featured	GC B Dark Zone (GC B DZ)	GC B Dark Zone (GC B DZ)	Dark-zone GC B program from CAP markers for GC B DZ plus curated DZ staples, expanded with top Wilcoxon markers from atlas GC B DZ cells.
25	GC_DZ	GC B dark zone	HMGN1	wilcoxon_expansion	lymphoid	featured	GC B Dark Zone (GC B DZ)	GC B Dark Zone (GC B DZ)	Dark-zone GC B program from CAP markers for GC B DZ plus curated DZ staples, expanded with top Wilcoxon markers from atlas GC B DZ cells.
25	GC_DZ	GC B dark zone	HMGN2	wilcoxon_expansion	lymphoid	featured	GC B Dark Zone (GC B DZ)	GC B Dark Zone (GC B DZ)	Dark-zone GC B program from CAP markers for GC B DZ plus curated DZ staples, expanded with top Wilcoxon markers from atlas GC B DZ cells.
25	GC_DZ	GC B dark zone	MARCKSL1	wilcoxon_expansion	lymphoid	featured	GC B Dark Zone (GC B DZ)	GC B Dark Zone (GC B DZ)	Dark-zone GC B program from CAP markers for GC B DZ plus curated DZ staples, expanded with top Wilcoxon markers from atlas GC B DZ cells.
25	GC_DZ	GC B dark zone	MKI67	cap_marker;curated_staple	lymphoid	featured	GC B Dark Zone (GC B DZ)	GC B Dark Zone (GC B DZ)	Dark-zone GC B program from CAP markers for GC B DZ plus curated DZ staples, expanded with top Wilcoxon markers from atlas GC B DZ cells.
25	GC_DZ	GC B dark zone	NEIL1	cap_marker;curated_staple	lymphoid	featured	GC B Dark Zone (GC B DZ)	GC B Dark Zone (GC B DZ)	Dark-zone GC B program from CAP markers for GC B DZ plus curated DZ staples, expanded with top Wilcoxon markers from atlas GC B DZ cells.
25	GC_DZ	GC B dark zone	OAZ1	wilcoxon_expansion	lymphoid	featured	GC B Dark Zone (GC B DZ)	GC B Dark Zone (GC B DZ)	Dark-zone GC B program from CAP markers for GC B DZ plus curated DZ staples, expanded with top Wilcoxon markers from atlas GC B DZ cells.
25	GC_DZ	GC B dark zone	PTMA	wilcoxon_expansion	lymphoid	featured	GC B Dark Zone (GC B DZ)	GC B Dark Zone (GC B DZ)	Dark-zone GC B program from CAP markers for GC B DZ plus curated DZ staples, expanded with top Wilcoxon markers from atlas GC B DZ cells.
25	GC_DZ	GC B dark zone	RGS13	cap_marker;curated_staple	lymphoid	featured	GC B Dark Zone (GC B DZ)	GC B Dark Zone (GC B DZ)	Dark-zone GC B program from CAP markers for GC B DZ plus curated DZ staples, expanded with top Wilcoxon markers from atlas GC B DZ cells.
25	GC_DZ	GC B dark zone	SERF2	wilcoxon_expansion	lymphoid	featured	GC B Dark Zone (GC B DZ)	GC B Dark Zone (GC B DZ)	Dark-zone GC B program from CAP markers for GC B DZ plus curated DZ staples, expanded with top Wilcoxon markers from atlas GC B DZ cells.
25	GC_DZ	GC B dark zone	SLC25A5	wilcoxon_expansion	lymphoid	featured	GC B Dark Zone (GC B DZ)	GC B Dark Zone (GC B DZ)	Dark-zone GC B program from CAP markers for GC B DZ plus curated DZ staples, expanded with top Wilcoxon markers from atlas GC B DZ cells.
25	GC_DZ	GC B dark zone	STMN1	wilcoxon_expansion	lymphoid	featured	GC B Dark Zone (GC B DZ)	GC B Dark Zone (GC B DZ)	Dark-zone GC B program from CAP markers for GC B DZ plus curated DZ staples, expanded with top Wilcoxon markers from atlas GC B DZ cells.
25	GC_DZ	GC B dark zone	TCL1A	wilcoxon_expansion	lymphoid	featured	GC B Dark Zone (GC B DZ)	GC B Dark Zone (GC B DZ)	Dark-zone GC B program from CAP markers for GC B DZ plus curated DZ staples, expanded with top Wilcoxon markers from atlas GC B DZ cells.
25	GC_DZ	GC B dark zone	TUBB	wilcoxon_expansion	lymphoid	featured	GC B Dark Zone (GC B DZ)	GC B Dark Zone (GC B DZ)	Dark-zone GC B program from CAP markers for GC B DZ plus curated DZ staples, expanded with top Wilcoxon markers from atlas GC B DZ cells.
25	GC_LZ	GC B light zone	ACTG1	wilcoxon_expansion	lymphoid	featured	GC B Light Zone (GC B LZ)	GC B Light Zone (GC B LZ)	Light-zone GC B program from CAP markers for GC B LZ plus curated LZ staples, expanded with top Wilcoxon markers from atlas GC B LZ cells.
25	GC_LZ	GC B light zone	BANK1	cap_marker;curated_staple	lymphoid	featured	GC B Light Zone (GC B LZ)	GC B Light Zone (GC B LZ)	Light-zone GC B program from CAP markers for GC B LZ plus curated LZ staples, expanded with top Wilcoxon markers from atlas GC B LZ cells.
25	GC_LZ	GC B light zone	BASP1	wilcoxon_expansion	lymphoid	featured	GC B Light Zone (GC B LZ)	GC B Light Zone (GC B LZ)	Light-zone GC B program from CAP markers for GC B LZ plus curated LZ staples, expanded with top Wilcoxon markers from atlas GC B LZ cells.
25	GC_LZ	GC B light zone	BCL6	cap_marker;curated_staple	lymphoid	featured	GC B Light Zone (GC B LZ)	GC B Light Zone (GC B LZ)	Light-zone GC B program from CAP markers for GC B LZ plus curated LZ staples, expanded with top Wilcoxon markers from atlas GC B LZ cells.
25	GC_LZ	GC B light zone	CD22	wilcoxon_expansion	lymphoid	featured	GC B Light Zone (GC B LZ)	GC B Light Zone (GC B LZ)	Light-zone GC B program from CAP markers for GC B LZ plus curated LZ staples, expanded with top Wilcoxon markers from atlas GC B LZ cells.
25	GC_LZ	GC B light zone	CD74	wilcoxon_expansion	lymphoid	featured	GC B Light Zone (GC B LZ)	GC B Light Zone (GC B LZ)	Light-zone GC B program from CAP markers for GC B LZ plus curated LZ staples, expanded with top Wilcoxon markers from atlas GC B LZ cells.
25	GC_LZ	GC B light zone	CD79A	wilcoxon_expansion	lymphoid	featured	GC B Light Zone (GC B LZ)	GC B Light Zone (GC B LZ)	Light-zone GC B program from CAP markers for GC B LZ plus curated LZ staples, expanded with top Wilcoxon markers from atlas GC B LZ cells.
25	GC_LZ	GC B light zone	CD79B	wilcoxon_expansion	lymphoid	featured	GC B Light Zone (GC B LZ)	GC B Light Zone (GC B LZ)	Light-zone GC B program from CAP markers for GC B LZ plus curated LZ staples, expanded with top Wilcoxon markers from atlas GC B LZ cells.
25	GC_LZ	GC B light zone	CD83	cap_marker;curated_staple	lymphoid	featured	GC B Light Zone (GC B LZ)	GC B Light Zone (GC B LZ)	Light-zone GC B program from CAP markers for GC B LZ plus curated LZ staples, expanded with top Wilcoxon markers from atlas GC B LZ cells.
25	GC_LZ	GC B light zone	CXCR5	cap_marker;curated_staple	lymphoid	featured	GC B Light Zone (GC B LZ)	GC B Light Zone (GC B LZ)	Light-zone GC B program from CAP markers for GC B LZ plus curated LZ staples, expanded with top Wilcoxon markers from atlas GC B LZ cells.
25	GC_LZ	GC B light zone	HLA-DMA	wilcoxon_expansion	lymphoid	featured	GC B Light Zone (GC B LZ)	GC B Light Zone (GC B LZ)	Light-zone GC B program from CAP markers for GC B LZ plus curated LZ staples, expanded with top Wilcoxon markers from atlas GC B LZ cells.
25	GC_LZ	GC B light zone	HLA-DQA1	wilcoxon_expansion	lymphoid	featured	GC B Light Zone (GC B LZ)	GC B Light Zone (GC B LZ)	Light-zone GC B program from CAP markers for GC B LZ plus curated LZ staples, expanded with top Wilcoxon markers from atlas GC B LZ cells.
25	GC_LZ	GC B light zone	HLA-DRA	wilcoxon_expansion	lymphoid	featured	GC B Light Zone (GC B LZ)	GC B Light Zone (GC B LZ)	Light-zone GC B program from CAP markers for GC B LZ plus curated LZ staples, expanded with top Wilcoxon markers from atlas GC B LZ cells.
25	GC_LZ	GC B light zone	HLA-DRB1	wilcoxon_expansion	lymphoid	featured	GC B Light Zone (GC B LZ)	GC B Light Zone (GC B LZ)	Light-zone GC B program from CAP markers for GC B LZ plus curated LZ staples, expanded with top Wilcoxon markers from atlas GC B LZ cells.
25	GC_LZ	GC B light zone	LRMP	wilcoxon_expansion	lymphoid	featured	GC B Light Zone (GC B LZ)	GC B Light Zone (GC B LZ)	Light-zone GC B program from CAP markers for GC B LZ plus curated LZ staples, expanded with top Wilcoxon markers from atlas GC B LZ cells.
25	GC_LZ	GC B light zone	MARCKSL1	wilcoxon_expansion	lymphoid	featured	GC B Light Zone (GC B LZ)	GC B Light Zone (GC B LZ)	Light-zone GC B program from CAP markers for GC B LZ plus curated LZ staples, expanded with top Wilcoxon markers from atlas GC B LZ cells.
25	GC_LZ	GC B light zone	MS4A1	wilcoxon_expansion	lymphoid	featured	GC B Light Zone (GC B LZ)	GC B Light Zone (GC B LZ)	Light-zone GC B program from CAP markers for GC B LZ plus curated LZ staples, expanded with top Wilcoxon markers from atlas GC B LZ cells.
25	GC_LZ	GC B light zone	POU2F2	wilcoxon_expansion	lymphoid	featured	GC B Light Zone (GC B LZ)	GC B Light Zone (GC B LZ)	Light-zone GC B program from CAP markers for GC B LZ plus curated LZ staples, expanded with top Wilcoxon markers from atlas GC B LZ cells.
25	GC_LZ	GC B light zone	RGS13	wilcoxon_expansion	lymphoid	featured	GC B Light Zone (GC B LZ)	GC B Light Zone (GC B LZ)	Light-zone GC B program from CAP markers for GC B LZ plus curated LZ staples, expanded with top Wilcoxon markers from atlas GC B LZ cells.
25	GC_LZ	GC B light zone	SERF2	wilcoxon_expansion	lymphoid	featured	GC B Light Zone (GC B LZ)	GC B Light Zone (GC B LZ)	Light-zone GC B program from CAP markers for GC B LZ plus curated LZ staples, expanded with top Wilcoxon markers from atlas GC B LZ cells.
25	GC_LZ	GC B light zone	SMIM14	wilcoxon_expansion	lymphoid	featured	GC B Light Zone (GC B LZ)	GC B Light Zone (GC B LZ)	Light-zone GC B program from CAP markers for GC B LZ plus curated LZ staples, expanded with top Wilcoxon markers from atlas GC B LZ cells.
25	GC_LZ	GC B light zone	SWAP70	wilcoxon_expansion	lymphoid	featured	GC B Light Zone (GC B LZ)	GC B Light Zone (GC B LZ)	Light-zone GC B program from CAP markers for GC B LZ plus curated LZ staples, expanded with top Wilcoxon markers from atlas GC B LZ cells.
25	GC_LZ	GC B light zone	TCL1A	wilcoxon_expansion	lymphoid	featured	GC B Light Zone (GC B LZ)	GC B Light Zone (GC B LZ)	Light-zone GC B program from CAP markers for GC B LZ plus curated LZ staples, expanded with top Wilcoxon markers from atlas GC B LZ cells.
25	GC_LZ	GC B light zone	TNFRSF13C	cap_marker;curated_staple	lymphoid	featured	GC B Light Zone (GC B LZ)	GC B Light Zone (GC B LZ)	Light-zone GC B program from CAP markers for GC B LZ plus curated LZ staples, expanded with top Wilcoxon markers from atlas GC B LZ cells.
25	GC_LZ	GC B light zone	VPREB3	wilcoxon_expansion	lymphoid	featured	GC B Light Zone (GC B LZ)	GC B Light Zone (GC B LZ)	Light-zone GC B program from CAP markers for GC B LZ plus curated LZ staples, expanded with top Wilcoxon markers from atlas GC B LZ cells.
